# A single freshwater invasion gave rise to the world’s dominant freshwater fish group

**DOI:** 10.64898/2026.10.26.761952

**Authors:** Delson H. Hays, Matthew A. Burnett, Aintzane Santaquiteria, Dahiana Arcila, Alexander Burnett, Olga Otero, Diogo Mayrinck, Ricardo Betancur-R

## Abstract

The ultraspeciose clade Otophysa — catfishes, carps, minnows, tetras, and their kin — accounts for most vertebrate diversity in modern freshwater ecosystems. However, a controversial assemblage of largely-fragmentary marine fossils has led some authors, most recently Liu et al., to advocate parallel freshwater invasions for this otherwise inland lineage. Here, we test this hypothesis under multiple sources of uncertainty. We provide the first phylogenetic analysis of the recently-named marine fossil genus †*Sooinichthys*, resolving it as sister to all modern otophysans. We also find that †*Santanichthys*, long treated as an early marine otophysan, lacks a Weberian apparatus and plausibly belongs outside Ostariophysi entirely. When increasing the taxon and marker sampling of Liu et al.’s genomic dataset, standardizing their ecological coding, accounting for alternative interpretations of important morphological characters, and applying a suite of biogeographic models, we find a marine origin in only 6 of 132 analyses, and only when enforcing fossil placements inconsistent with our own phylogenetic results. We contend that the parallel freshwater invasion hypothesis of otophysan diversification is an artifact of sparse taxon sampling, taphonomic biases, model selection errors, and fossil overinterpretation. The result is a cautionary case for inferences about the cradle of any ancient freshwater clade.
