## Supplementary material for "A single freshwater invasion gave rise to the world’s dominant freshwater fish group": Table TX2

Order	Tip Name	Habit.	Comp.	Exonic data source and species		UCE data source and species
Clupeiformes	Alosa	FM	NO	GCA_029875135.1	Alosa fallax	- none -	-
Clupeiformes	Brevoortia	FM	NO	*DDB 4670	Brevoortia pectinata	- none -	-
Clupeiformes	Chirocentrus	M	NO	SRR 18717954	Chirocentrus dorab	Chakrabarty et al 2017	Chirocentrus dorab
Clupeiformes	Clupea	FM	NO	GCA_051176545.1	Clupea pallasii	- none -	-
Clupeiformes	Clupeonella	FM	NO	*uncatalogued	Clupeonella cultriventris	- none -	-
Clupeiformes	Coilia	FM	NO	GCA_048544225.1	Coilia mystus	- none -	-
Clupeiformes	Corica	F	NO	*FLMNH 2005	Corica soborna	- none -	-
Clupeiformes	Denticeps	F	NO	GCA_900700375.2	Denticeps clupeoides	- none -	-
Clupeiformes	Dorosoma	FM	YES	*ANSP 213413	Dorosoma cepedianum	Chakrabarty et al 2017	Dorosoma petenense
Clupeiformes	Dussumieria	M	NO	*NTMA 06887	Dussumieria elopsoides	- none -	-
Clupeiformes	Encrasicholina	M	NO	SRR 32542869	Encrasicholina pseudoheteroloba	- none -	-
Clupeiformes	Engraulis	M	NO	GCA_040112795.1	Engraulis japonicus	- none -	-
Clupeiformes	Etrumeus	M	NO	*uncatalogued	Etrumeus jacksoniensis	- none -	-
Clupeiformes	Herklotsichthys	FM	NO	GCA_051253255.1	Herklotsichthys quadrimaculatus	- none -	-
Clupeiformes	Ilisha	M	NO	*JFBM 47462	Ilisha melastoma	- none -	-
Clupeiformes	Jenkinsia	M	NO	SRR11071201	Jenkinsia majua	- none -	-
Clupeiformes	Spratelloides	M	NO	SRR 32542871	Spratelloides delicatulus	- none -	-
Clupeiformes	Sundasalanx	F	NO	*uncatalogued	Sundasalanx mekongensis	- none -	-
Clupeiformes	Tenualosa	FM	NO	*JFBM 50528	Tenualosa toli	- none -	-
Clupeiformes	Thryssa	FM	NO	*JFBM 47458	Thryssa malabarica	Chakrabarty et al 2017	Thryssa malabarica
Alepocephaliformes	Alepocephalus	M	NO	GCA_051994585.1	Alepocephalus agassizii	- none -	-
Alepocephaliformes	Bajacalifornia	M	NO	*CSIRO GT 1441	Bajacalifornia sp.	- none -	-
Alepocephaliformes	Holtbyrnia	M	NO	*CSIRO GT 3893	Holtbyrnia laticauda	- none -	-
Alepocephaliformes	Normichthys	M	NO	*CSIRO GT 5098	Normichthys yahganorum	- none -	-
Gonorynchiformes	Chanos	FM	NO	GCF_902362185.1	Chanos chanos	Chakrabarty et al 2017	Chanos chanos
Gonorynchiformes	Gonorynchus	M	?	GCA_054828645.1	Gonorynchus abbreviatus	Chakrabarty et al 2017	Gonorynchus sp.
Gonorynchiformes	Parakneria	F	NO	*GO 95146	Parakneria abbreviata	Chakrabarty et al 2017	Parakneria abbreviata
Gonorynchiformes	Phractolaemus	F	NO	*GO Pa1	Phractolaemus ansorgii	Chakrabarty et al 2017	Phractolaemus ansorgii
Cypriniformes	Cyprinella	F	NO	GCA_038024135.1	Cyprinella venusta	Chakrabarty et al 2017	Cyprinella venusta
Cypriniformes	Cyprinus	F	NO	GCF_018340385.1	Cyprinus carpio	- none -	-
Cypriniformes	Danio	F	NO	GCA_944039275.1	Danio rerio	Chakrabarty et al 2017	Danio rerio
Cypriniformes	Labeo	F	NO	GCA_012976165.1	Labeo catla	- none -	-
Cypriniformes	Leptobotia	F	NO	GCA_039881065.1	Leptobotia elongata	- none -	-
Cypriniformes	Leuciscus	F	NO	GCA_965113325.1	Leuciscus leuciscus	- none -	-
Cypriniformes	Misgurnus	F	NO	GCF_027580225.1	Misgurnus anguillicaudatus	- none -	-
Cypriniformes	Moxostoma	F	YES	GCA_032164185.1	Moxostoma hubbsi	Chakrabarty et al 2017	Moxostoma poecilurum
Cypriniformes	Myxocyprinus	F	NO	GCF_019703515.2	Myxocyprinus asiaticus	- none -	-
Cypriniformes	Puntioplites	F	NO	SRR 5220078	Puntioplites falcifer	Chakrabarty et al 2017	Puntioplites falcifer
Cypriniformes	Tor	F	NO	GCA_021397915.2	Tor tambroides	- none -	-
Cypriniformes	Triplophysa	F	NO	GCA_008369825.1	Triplophysa tibetana	- none -	-
Cypriniformes	Zacco	F	NO	GCA_034642465.1	Zacco platypus	- none -	-
Cithariniformes	Citharinus	F	NO	*AMNH 0818014	Citharinus congicus	Chakrabarty et al 2017	Citharinus congicus
Cithariniformes	Distichodus	F	YES	GCA_032718565.1	Distichodus sexfasciatus	Chakrabarty et al 2017	Distichodus maculatus
Cithariniformes	Nannaethiops	F	NO	*USNM MK 18 067	Nannaethiops unitaeniatus	Chakrabarty et al 2017	Nannaethiops unitaeniatus
Cithariniformes	Xenocharax	F	YES	*AMNH 0888739	Xenocharax spilurus	Chakrabarty et al 2017	Xenocharax crassus
Gymnotiformes	Apteronotus	F	NO	GCA_051992785.1	Apteronotus albifrons	Chakrabarty et al 2017	Apteronotus albifrons
Gymnotiformes	Brachyhypopomus	F	NO	GCA_020368025.1	Brachyhypopomus occidentalis	Chakrabarty et al 2017	Brachyhypopomus occidentalis
Gymnotiformes	Gymnotus	F	NO	*LSU MZ 1201	Gymnotus cylindricus	Chakrabarty et al 2017	Gymnotus cylindricus
Gymnotiformes	Sternopygus	F	YES	*STRI 14916	Sternopygus dariensis	Chakrabarty et al 2017	Sternopygus macrurus
Characiformes	Apareiodon	F	NO	GCA_040893165.1	Apareiodon sp.	- none -	-
Characiformes	Astyanax	F	YES	GCF_023375975.1	Astyanax mexicanus	Chakrabarty et al 2017	Astyanax aeneus
Characiformes	Brycinus	F	NO	GCA_037974445.1	Brycinus macrolepidotus	Chakrabarty et al 2017	Brycinus macrolepidotus
Characiformes	Brycon	F	YES	SRR 11587715	Brycon chagrensis	Chakrabarty et al 2017	Brycon meeki
Characiformes	Bryconaethiops	F	YES	GCA_037577275.1	Bryconaethiops microstoma	Chakrabarty et al 2017	Bryconaethiops yseuxi
Characiformes	Colossoma	F	NO	GCF_904425465.1	Colossoma macropomum	- none -	-
Characiformes	Crenuchus	F	NO	GCA_036984385.1	Crenuchus spilurus	- none -	-
Characiformes	Ctenolucius	F	YES	*USNM MK 18 075	Ctenolucius hujeta	Chakrabarty et al 2017	Ctenolucius beani
Characiformes	Hepsetus	F	NO	GCA_017165825.1	Hepsetus odoe	Chakrabarty et al 2017	Hepsetus odoe
Characiformes	Hoplias	F	YES	GCA_029633855.1	Hoplias malabaricus	Chakrabarty et al 2017	Hoplias microlepis
Characiformes	Megaleporinus	F	NO	GCA_021613375.1	Megaleporinus macrocephalus	- none -	-
Characiformes	Prochilodus	F	NO	GCA_024036415.1	Prochilodus magdalenae	- none -	-
Characiformes	Pygocentrus	F	NO	GCF_015220715.1	Pygocentrus nattereri	Chakrabarty et al 2017	Pygocentrus nattereri
Siluriformes	Ageneiosus	F	YES	GCA_003347165.1	Ageneiosus inermis	Chakrabarty et al 2017	Trachycorystes trachycorystes
Siluriformes	Ameiurus	F	YES	GCA_012411365.1	Ameiurus melas	Chakrabarty et al 2017	Ameiurus natalis
Siluriformes	Ancistrus	F	YES	GCA_025084515.1	Ancistrus triradiatus	Chakrabarty et al 2017	Hypostomus aspidolepis
Siluriformes	Ariopsis	FM	YES	GCA_026413345.1	Ariopsis seemanni	Chakrabarty et al 2017	Ariopsis felis
Siluriformes	Auchenoglanis	F	NO	GCA_047292315.1	Auchenoglanis occidentalis	Chakrabarty et al 2017	Auchenoglanis occidentalis
Siluriformes	Channallabes	F	NO	GCA_030522415.1	Channallabes apus	- none -	-
Siluriformes	Clarias	F	NO	GCA_003987875.1	Clarias batrachus	- none -	-
Siluriformes	Corydoras	F	NO	GCA_019802435.1	Corydoras maculifer	- none -	-
Siluriformes	Cranoglanis	F	NO	GCA_023630585.1	Cranoglanis bouderius	- none -	-
Siluriformes	Diplomystes	F	NO	GCA_028565825.1	Diplomystes viedmensis	- none -	-
Siluriformes	Gogo	F	NO	GCA_028570945.1	Gogo arcuatus	- none -	-
Siluriformes	Malapterurus	F	YES	GCA_047292235.1	Malapterurus beninensis	Chakrabarty et al 2017	Malapterurus stiassnyae
Siluriformes	Pangasius	F	YES	GCA_022985145.1	Pangasius djambal	Chakrabarty et al 2017	Pangasius pangasius
Siluriformes	Plotosus	M	NO	GCA_024760905.1	Plotosus lineatus	Chakrabarty et al 2017	Plotosus lineatus
Siluriformes	Silurus	F	NO	GCA_014706435.1	Silurus glanis	- none -	-
Siluriformes	Synodontis	F	YES	GCA_025674565.1	Synodontis membranaceus	Chakrabarty et al 2017	Synodontis filamentosus
Siluriformes	Trichomycterus	F	NO	GCF_030014385.1	Trichomycterus rosablanca	- none -	-
