## Supplementary material for "A single freshwater invasion gave rise to the world’s dominant freshwater fish group": Table TX3

Unconstrained, Tree 20 | Clupeiformes root | marine †Santanichthys | all fossils included
Model	LnL	numparams	d	e	j	AICc	Rank
DEC	-62.79444	2	0.025638939	1.00E-12	0	129.7301	4
DEC+J	-61.13282	3	0.022231047	1.00E-12	0.02395471	128.5514	3
DIVALIKE	-66.14547	2	0.031284318	1.83E-09	0	136.4321	6
DIVALIKE+J	-64.41833	3	0.025035193	1.00E-12	0.02607905	135.1224	5
BAYAREALIKE	-60.03513	2	0.00524772	2.29E-02	0	124.2114	2
BAYAREALIKE+J	-57.88521	3	0.002747784	2.12E-02	0.00943994	122.0561	1
Unconstrained, Tree 20 | Clupeiformes root | marine †Santanichthys | †Sooinichthys excluded
Model	LnL	numparams	d	e	j	AICc	Rank
DEC	-59.71335	2	0.025026365	1.00E-12	0	123.5696	4
DEC+J	-58.7232	3	0.022639555	1.00E-12	0.016651596	123.7356	3
DIVALIKE	-63.07008	2	0.030080668	1.00E-12	0	130.283	6
DIVALIKE+J	-61.95704	3	0.025356433	1.00E-12	0.019755084	130.2032	5
BAYAREALIKE	-57.49093	2	0.005392991	2.17E-02	0	119.1247	2
BAYAREALIKE+J	-55.37829	3	0.002815362	2.02E-02	0.008712902	117.0457	1
Unconstrained, Tree 20 | Clupeiformes root | marine †Santanichthys | †Acronichthys and †Nardonoides excluded
Model	LnL	numparams	d	e	j	AICc	Rank
DEC	-59.20505	2	0.02592586	1.00E-12	0	122.5547	4
DEC+J	-57.65213	3	0.02260464	1.00E-12	0.01746135	121.5969	3
DIVALIKE	-61.81907	2	0.03026716	1.00E-12	0	127.7827	6
DIVALIKE+J	-61.03376	3	0.02608843	1.00E-12	0.0168459	128.3602	5
BAYAREALIKE	-58.80415	2	0.01686937	1.16E-02	0	121.7529	2
BAYAREALIKE+J	-47.9787	3	0.01241676	1.00E-12	0.03553408	102.2501	1
Unconstrained, Tree 20 | Clupeiformes root | euryhaline †Santanichthys | all fossils included
Model	LnL	numparams	d	e	j	AICc	Rank
DEC	-63.55528	2	0.027765525	1.00E-12	0	131.2517	4
DEC+J	-61.93976	3	0.024221786	1.00E-12	0.024339804	130.1652	3
DIVALIKE	-66.74701	2	0.033411568	1.00E-12	0	137.6352	6
DIVALIKE+J	-65.17775	3	0.02733007	1.00E-12	0.02541233	136.6412	5
BAYAREALIKE	-58.72417	2	0.005351442	2.14E-02	0	121.5895	2
BAYAREALIKE+J	-56.50782	3	0.00276248	1.98E-02	0.009482415	119.3013	1
Unconstrained, Tree 20 | Clupeiformes root | euryhaline †Santanichthys | †Sooinichthys excluded
Model	LnL	numparams	d	e	j	AICc	Rank
DEC	-60.37949	2	0.02728414	1.00E-12	0	124.9018	4
DEC+J	-59.28451	3	0.02460331	1.00E-12	0.01761982	124.8582	3
DIVALIKE	-63.27564	2	0.0321657	1.00E-12	0	130.6941	6
DIVALIKE+J	-62.36028	3	0.02776157	1.00E-12	0.01817622	131.0097	5
BAYAREALIKE	-56.11717	2	0.0055327	2.02E-02	0	116.3772	2
BAYAREALIKE+J	-53.9456	3	0.00283359	1.88E-02	0.00868847	114.1804	1
Unconstrained, Tree 20 | Clupeiformes root | euryhaline †Santanichthys | †Acronichthys and †Nardonoides excluded
Model	LnL	numparams	d	e	j	AICc	Rank
DEC	-60.11257	2	0.028072409	1.00E-12	0	124.3697	4
DEC+J	-58.64824	3	0.024654088	1.00E-12	0.017715214	123.5892	3
DIVALIKE	-62.67052	2	0.032430893	1.00E-12	0	129.4856	6
DIVALIKE+J	-62.01011	3	0.028507814	1.00E-12	0.015921997	130.3129	5
BAYAREALIKE	-56.85533	2	0.005457299	2.06E-02	0	117.8552	2
BAYAREALIKE+J	-54.60042	3	0.002819103	1.90E-02	0.009564655	115.4935	1
Unconstrained, Tree 20 | †Santanichthys root | marine †Santanichthys | all fossils included
Model	LnL	numparams	d	e	j	AICc	Rank
DEC	-63.68062	2	0.027614144	1.00E-12	0	131.5024	4
DEC+J	-61.16593	3	0.023495762	1.00E-12	0.023710406	128.6176	3
DIVALIKE	-67.99166	2	0.033105243	1.00E-12	0	140.1245	6
DIVALIKE+J	-65.94364	3	0.026362117	1.00E-12	0.026254072	138.173	5
BAYAREALIKE	-59.8731	2	0.005769337	2.31E-02	0	123.8874	2
BAYAREALIKE+J	-57.4085	3	0.002899627	2.15E-02	0.009527158	121.1027	1
Unconstrained, Tree 20 | †Santanichthys root | marine †Santanichthys | †Sooinichthys excluded
Model	LnL	numparams	d	e	j	AICc	Rank
DEC	-60.92189	2	0.026796341	1.00E-12	0	125.9866	4
DEC+J	-59.0396	3	0.023676326	1.00E-12	0.018004738	124.3683	3
DIVALIKE	-65.3571	2	0.031916322	2.29E-04	0	134.8571	6
DIVALIKE+J	-63.59291	3	0.026060113	1.00E-12	0.022375953	133.475	5
BAYAREALIKE	-57.12431	2	0.005822642	2.19E-02	0	118.3915	2
BAYAREALIKE+J	-54.72568	3	0.002907262	2.05E-02	0.008496132	115.7405	1
Unconstrained, Tree 20 | †Santanichthys root | marine †Santanichthys | †Acronichthys and †Nardonoides excluded
Model	LnL	numparams	d	e	j	AICc	Rank
DEC	-59.8394	2	0.02814181	1.00E-12	0	123.8234	4
DEC+J	-57.5703	3	0.02405771	1.00E-12	0.01827511	121.4333	3
DIVALIKE	-63.4785	2	0.03221133	1.00E-12	0	131.1016	5
DIVALIKE+J	-62.45639	3	0.02772055	1.00E-12	0.01694138	131.2055	6
BAYAREALIKE	-57.38495	2	0.01841492	1.02E-02	0	118.9145	2
BAYAREALIKE+J	-49.40592	3	0.01330092	2.14E-03	0.02639561	105.1045	1
Unconstrained, Tree 20 | †Santanichthys root | euryhaline †Santanichthys | all fossils included
Model	LnL	numparams	d	e	j	AICc	Rank
DEC	-63.851	2	0.029616949	1.00E-12	0	131.8432	4
DEC+J	-61.47953	3	0.025360312	1.00E-12	0.023639119	129.2448	3
DIVALIKE	-68.20722	2	0.035390345	1.00E-12	0	140.5556	6
DIVALIKE+J	-66.34611	3	0.028823303	1.00E-12	0.025511004	138.9779	5
BAYAREALIKE	-58.6499	2	0.005788681	2.16E-02	0	121.441	2
BAYAREALIKE+J	-56.11141	3	0.002878259	2.00E-02	0.009594891	118.5085	1
Unconstrained, Tree 20 | †Santanichthys root | euryhaline †Santanichthys | †Sooinichthys excluded
Model	LnL	numparams	d	e	j	AICc	Rank
DEC	-61.0986	2	0.028879666	1.00E-12	0	126.3401	4
DEC+J	-59.2397	3	0.025562347	1.00E-12	0.018576686	124.7685	3
DIVALIKE	-65.41904	2	0.034255909	4.70E-04	0	134.9809	6
DIVALIKE+J	-63.89228	3	0.028558235	1.00E-12	0.021190849	134.0737	5
BAYAREALIKE	-55.84132	2	0.005859929	2.04E-02	0	115.8255	2
BAYAREALIKE+J	-53.37397	3	0.002891217	1.90E-02	0.008498113	113.0371	1
Unconstrained, Tree 20 | †Santanichthys root | euryhaline †Santanichthys | †Acronichthys and †Nardonoides excluded
Model	LnL	numparams	d	e	j	AICc	Rank
DEC	-60.0781	2	0.030068161	1.00E-12	0	124.3008	4
DEC+J	-57.9582	3	0.025916234	1.00E-12	0.018115439	122.2091	3
DIVALIKE	-63.80164	2	0.034545487	1.00E-12	0	131.7479	5
DIVALIKE+J	-62.90729	3	0.03027445	1.00E-12	0.01617478	132.1073	6
BAYAREALIKE	-56.29285	2	0.00595284	2.07E-02	0	116.7303	2
BAYAREALIKE+J	-53.70579	3	0.002987838	1.91E-02	0.009908691	113.7043	1
Unconstrained, Tree 20 | Clupeiformes-†Santanichthys root | marine †Santanichthys | all fossils included
Model	LnL	numparams	d	e	j	AICc	Rank
DEC	-67.1048	2	0.02801992	7.01E-04	0	138.3508	4
DEC+J	-64.58679	3	0.0237189	1.00E-12	0.02486918	135.4593	3
DIVALIKE	-71.2206	2	0.03304659	4.76E-04	0	146.5824	6
DIVALIKE+J	-69.07992	3	0.0263708	1.00E-12	0.02703393	144.4455	5
BAYAREALIKE	-59.96928	2	0.01535365	1.42E-02	0	124.0797	2
BAYAREALIKE+J	-53.60579	3	0.01286812	2.07E-03	0.03355256	113.4973	1
Unconstrained, Tree 20 | Clupeiformes-†Santanichthys root | marine †Santanichthys | †Sooinichthys excluded
Model	LnL	numparams	d	e	j	AICc	Rank
DEC	-63.99769	2	0.02738052	8.01E-04	0	132.1382	4
DEC+J	-62.08328	3	0.0238445	1.00E-12	0.01897503	130.4557	3
DIVALIKE	-68.75266	2	0.03233977	1.71E-03	0	141.6482	6
DIVALIKE+J	-66.75216	3	0.02599486	1.00E-12	0.02372575	139.7935	5
BAYAREALIKE	-56.87396	2	0.01562354	1.24E-02	0	117.8908	2
BAYAREALIKE+J	-51.55566	3	0.01416599	1.00E-12	0.03597595	109.4005	1
Unconstrained, Tree 20 | Clupeiformes-†Santanichthys root | marine †Santanichthys | †Acronichthys and †Nardonoides excluded
Model	LnL	numparams	d	e	j	AICc	Rank
DEC	-63.59389	2	0.02833925	7.96E-05	0	131.3324	4
DEC+J	-61.28963	3	0.02438091	1.00E-12	0.02010445	128.8719	3
DIVALIKE	-66.79291	2	0.03216476	1.00E-12	0	137.7304	6
DIVALIKE+J	-65.65811	3	0.02757591	1.00E-12	0.0184405	137.6089	5
BAYAREALIKE	-56.95189	2	0.01702083	1.05E-02	0	118.0484	2
BAYAREALIKE+J	-50.0047	3	0.01286049	2.55E-03	0.02466761	106.3021	1
Unconstrained, Tree 20 | Clupeiformes-†Santanichthys root | euryhaline †Santanichthys | all fossils included
Model	LnL	numparams	d	e	j	AICc	Rank
DEC	-67.56962	2	0.029540025	1.00E-12	0	139.2804	4
DEC+J	-65.21306	3	0.025667609	1.00E-12	0.0244682	136.7118	3
DIVALIKE	-71.73748	2	0.035069691	2.93E-04	0	147.6161	6
DIVALIKE+J	-69.73574	3	0.028574123	1.00E-12	0.02650026	145.7572	5
BAYAREALIKE	-58.24041	2	0.005583642	2.10E-02	0	120.622	2
BAYAREALIKE+J	-56.45902	3	0.002801685	1.96E-02	0.00933816	119.2037	1
Unconstrained, Tree 20 | Clupeiformes-†Santanichthys root | euryhaline †Santanichthys | †Sooinichthys excluded
Model	LnL	numparams	d	e	j	AICc	Rank
DEC	-64.45639	2	0.029048545	1.66E-04	0	133.0556	4
DEC+J	-62.60325	3	0.025814419	1.00E-12	0.018909044	131.4957	3
DIVALIKE	-69.09573	2	0.034367202	1.49E-03	0	142.3343	6
DIVALIKE+J	-67.31231	3	0.028205807	1.00E-12	0.022853828	140.9138	5
BAYAREALIKE	-55.50845	2	0.005749897	1.98E-02	0	115.1598	2
BAYAREALIKE+J	-53.7972	3	0.002839142	1.87E-02	0.008303829	113.8836	1
Unconstrained, Tree 20 | Clupeiformes-†Santanichthys root | euryhaline †Santanichthys | †Acronichthys and †Nardonoides excluded
Model	LnL	numparams	d	e	j	AICc	Rank
DEC	-64.10533	2	0.030244041	1.00E-12	0	132.3552	4
DEC+J	-62.01385	3	0.02635864	1.00E-12	0.019693225	130.3204	3
DIVALIKE	-67.37426	2	0.034299756	1.00E-12	0	138.8931	5
DIVALIKE+J	-66.36351	3	0.029895495	1.00E-12	0.017844423	139.0197	6
BAYAREALIKE	-55.90455	2	0.005672297	2.03E-02	0	115.9537	2
BAYAREALIKE+J	-54.07528	3	0.002878439	1.88E-02	0.009582282	114.4433	1
Unconstrained, Tree 02 | marine †Santanichthys | all fossils included
Model	LnL	numparams	d	e	j	AICc	Rank
DEC	-60.23225	2	0.02962533	1.00E-12	0	124.6057	2
DEC+J	-59.98955	3	0.02748698	1.00E-12	0.010794284	126.2648	3
DIVALIKE	-65.07278	2	0.03597508	1.00E-12	0	134.2867	5
DIVALIKE+J	-65.03251	3	0.03459592	1.00E-12	0.004878783	136.3507	6
BAYAREALIKE	-64.28951	2	0.01877708	1.55E-02	0	132.7202	4
BAYAREALIKE+J	-54.06285	3	0.01279628	3.03E-03	0.031015872	114.4114	1
Unconstrained, Tree 02 | marine †Santanichthys | †Sooinichthys excluded
Model	LnL	numparams	d	e	j	AICc	Rank
DEC	-57.32935	2	0.02887748	1.00E-12	0	118.8016	2
DEC+J	-57.3047	3	0.02821989	1.00E-12	0.00288136	120.8985	3
DIVALIKE	-61.94696	2	0.03446151	1.00E-12	0	128.0368	5
DIVALIKE+J	-61.94721	3	0.03446014	1.00E-12	0.00001	130.1836	6
BAYAREALIKE	-60.98577	2	0.01828581	1.39E-02	0	126.1144	4
BAYAREALIKE+J	-52.009	3	0.01297736	2.38E-03	0.02851266	110.3072	1
Unconstrained, Tree 02 | marine †Santanichthys | †Acronichthys and †Nardonoides excluded
Model	LnL	numparams	d	e	j	AICc	Rank
DEC	-55.72494	2	0.03074077	1.00E-12	0	115.5945	2
DEC+J	-55.61517	3	0.02926785	1.00E-12	0.005358958	117.523	3
DIVALIKE	-59.95691	2	0.03541257	1.00E-12	0	124.0584	4
DIVALIKE+J	-59.95736	3	0.03541131	1.00E-12	0.00001	126.2074	5
BAYAREALIKE	-61.07019	2	0.01961081	1.23E-02	0	126.2849	6
BAYAREALIKE+J	-50.42359	3	0.01302478	3.28E-03	0.023417124	107.1399	1
Unconstrained, Tree 02 | euryhaline †Santanichthys | all fossils included
Model	LnL	numparams	d	e	j	AICc	Rank
DEC	-61.46377	2	0.03201727	1.00E-12	0	127.0687	2
DEC+J	-61.26254	3	0.02997237	1.00E-12	0.0099257805	128.8108	3
DIVALIKE	-66.1123	2	0.03839671	1.00E-12	0	136.3658	5
DIVALIKE+J	-66.11166	3	0.03821945	1.00E-12	0.0006475222	138.509	6
BAYAREALIKE	-63.95546	2	0.01788486	1.71E-02	0	132.0521	4
BAYAREALIKE+J	-56.46547	3	0.01504554	3.18E-03	0.0312006173	119.2167	1
Unconstrained, Tree 02 | euryhaline †Santanichthys | †Sooinichthys excluded
Model	LnL	numparams	d	e	j	AICc	Rank
DEC	-58.15312	2	0.03099062	1.00E-12	0	120.4491	2
DEC+J	-58.14713	3	0.0306648	1.00E-12	0.001412912	122.5834	3
DIVALIKE	-62.89171	2	0.03686481	1.00E-12	0	129.9263	5
DIVALIKE+J	-62.89207	3	0.03686348	1.00E-12	0.00001	132.0733	6
BAYAREALIKE	-60.5915	2	0.01808973	1.50E-02	0	125.3259	4
BAYAREALIKE+J	-54.33612	3	0.01527853	2.66E-03	0.028637178	114.9614	1
Unconstrained, Tree 02 | euryhaline †Santanichthys | †Acronichthys and †Nardonoides excluded
Model	LnL	numparams	d	e	j	AICc	Rank
DEC	-57.1068	2	0.033120365	1.00E-12	0	118.3582	1
DEC+J	-57.0391	3	0.031925275	1.00E-12	0.004345593	120.3709	3
DIVALIKE	-61.31762	2	0.037957795	1.00E-12	0	126.7798	5
DIVALIKE+J	-61.31812	3	0.037957639	1.00E-12	0.00001	128.9289	6
BAYAREALIKE	-61.18051	2	0.007584265	2.26E-02	0	126.5056	4
BAYAREALIKE+J	-56.76442	3	0.003413002	1.98E-02	0.015773102	119.8215	2
Unconstrained, Tree 03 | marine †Santanichthys | all fossils included
Model	LnL	numparams	d	e	j	AICc	Rank
DEC	-60.48977	2	0.031474477	1.00E-12	0	125.1207	3
DEC+J	-59.1295	3	0.027091889	1.00E-12	0.01686309	124.5447	2
DIVALIKE	-61.64454	2	0.034238261	1.00E-12	0	127.4303	5
DIVALIKE+J	-61.22105	3	0.031238077	1.00E-12	0.01047141	128.7278	6
BAYAREALIKE	-60.61266	2	0.005479387	2.50E-02	0	125.3665	4
BAYAREALIKE+J	-49.23377	3	0.01276921	1.43E-03	0.02946294	104.7532	1
Unconstrained, Tree 03 | marine †Santanichthys | †Sooinichthys excluded
Model	LnL	numparams	d	e	j	AICc	Rank
DEC	-59.17193	2	0.031463979	1.00E-12	0	122.4867	3
DEC+J	-58.26202	3	0.02804438	1.00E-12	0.013652458	122.8132	4
DIVALIKE	-60.30446	2	0.034688228	1.00E-12	0	124.7518	5
DIVALIKE+J	-60.08255	3	0.032655292	1.00E-12	0.007132372	126.4542	6
BAYAREALIKE	-58.03325	2	0.00556209	2.38E-02	0	120.2094	2
BAYAREALIKE+J	-55.4137	3	0.003549917	2.03E-02	0.012471482	117.1165	1
Unconstrained, Tree 03 | marine †Santanichthys | †Acronichthys and †Nardonoides excluded
Model	LnL	numparams	d	e	j	AICc	Rank
DEC	-60.29812	2	0.031867772	1.00E-12	0	124.7408	4
DEC+J	-58.89656	3	0.027374504	1.00E-12	0.01760833	124.0858	3
DIVALIKE	-61.43609	2	0.034662144	1.00E-12	0	127.0167	5
DIVALIKE+J	-60.98823	3	0.031543535	1.00E-12	0.01107106	128.2691	6
BAYAREALIKE	-59.41725	2	0.005639204	2.50E-02	0	122.9791	2
BAYAREALIKE+J	-49.02659	3	0.012943848	1.44E-03	0.03037526	104.3459	1
Unconstrained, Tree 03 | euryhaline †Santanichthys | all fossils included
Model	LnL	numparams	d	e	j	AICc	Rank
DEC	-62.2703	2	0.033756725	1.00E-12	0	128.6818	4
DEC+J	-61.03405	3	0.029496876	1.00E-12	0.016482836	128.3538	3
DIVALIKE	-63.50186	2	0.036532232	1.00E-12	0	131.1449	5
DIVALIKE+J	-63.15203	3	0.033785453	1.00E-12	0.009681154	132.5898	6
BAYAREALIKE	-58.29893	2	0.00550121	2.34E-02	0	120.739	2
BAYAREALIKE+J	-55.61585	3	0.003094419	2.04E-02	0.012289929	117.5174	1
Unconstrained, Tree 03 | euryhaline †Santanichthys | †Sooinichthys excluded
Model	LnL	numparams	d	e	j	AICc	Rank
DEC	-60.52222	2	0.033369803	1.00E-12	0	125.1873	3
DEC+J	-59.77124	3	0.030324328	1.00E-12	0.012292257	125.8316	4
DIVALIKE	-62.14332	2	0.037014191	1.00E-12	0	128.4295	5
DIVALIKE+J	-61.96404	3	0.035166576	1.00E-12	0.006557943	130.2172	6
BAYAREALIKE	-55.66613	2	0.005618496	2.22E-02	0	115.4751	2
BAYAREALIKE+J	-53.0089	3	0.003081218	1.94E-02	0.011271532	112.307	1
Unconstrained, Tree 03 | euryhaline †Santanichthys | †Acronichthys and †Nardonoides excluded
Model	LnL	numparams	d	e	j	AICc	Rank
DEC	-62.06476	2	0.034182571	1.00E-12	0	128.2741	4
DEC+J	-60.78793	3	0.029808077	1.00E-12	0.01723806	127.8685	3
DIVALIKE	-63.27943	2	0.0369858	1.00E-12	0	130.7034	5
DIVALIKE+J	-62.90687	3	0.034127372	1.00E-12	0.01026136	132.1064	6
BAYAREALIKE	-57.10116	2	0.005681419	2.34E-02	0	118.3469	2
BAYAREALIKE+J	-54.62677	3	0.003204585	2.09E-02	0.01078237	115.5462	1
Unconstrained, Tree 16 | marine †Santanichthys | all fossils included
Model	LnL	numparams	d	e	j	AICc	Rank
DEC	-62.69347	2	0.02521576	1.00E-12	0	129.5281	4
DEC+J	-60.43513	3	0.02191553	1.00E-12	0.01685061	127.156	3
DIVALIKE	-67.6923	2	0.02992086	1.00E-12	0	139.5258	6
DIVALIKE+J	-66.06499	3	0.02472146	1.00E-12	0.02086645	138.4157	5
BAYAREALIKE	-59.59923	2	0.01723388	9.70E-03	0	123.3396	2
BAYAREALIKE+J	-49.11454	3	0.01219764	1.00E-12	0.03444051	104.5148	1
Unconstrained, Tree 16 | marine †Santanichthys | †Sooinichthys excluded
Model	LnL	numparams	d	e	j	AICc	Rank
DEC	-62.94581	2	0.025563395	1.00E-12	0	130.0345	4
DEC+J	-60.27686	3	0.022097304	1.00E-12	0.017873464	126.8429	3
DIVALIKE	-68.2608	2	0.030370452	1.00E-12	0	140.6645	6
DIVALIKE+J	-66.03071	3	0.02460471	1.00E-12	0.023282647	138.3506	5
BAYAREALIKE	-56.31074	2	0.005260281	2.07E-02	0	116.7643	2
BAYAREALIKE+J	-54.40714	3	0.002959088	1.89E-02	0.009291393	115.1034	1
Unconstrained, Tree 16 | marine †Santanichthys | †Acronichthys and †Nardonoides excluded
Model	LnL	numparams	d	e	j	AICc	Rank
DEC	-62.28721	2	0.0259653	1.00E-12	0	128.719	4
DEC+J	-60.01432	3	0.02254421	1.00E-12	0.01746408	126.3213	3
DIVALIKE	-67.21037	2	0.03078407	1.00E-12	0	138.5653	6
DIVALIKE+J	-65.58289	3	0.02544004	1.00E-12	0.02148774	137.4585	5
BAYAREALIKE	-57.94242	2	0.01778221	9.98E-03	0	120.0294	2
BAYAREALIKE+J	-48.7784	3	0.01253874	1.00E-12	0.03541282	103.8495	1
Unconstrained, Tree 16 | euryhaline †Santanichthys | all fossils included
Model	LnL	numparams	d	e	j	AICc	Rank
DEC	-63.88613	2	0.02727238	1.00E-12	0	131.9134	4
DEC+J	-61.76947	3	0.023957991	1.00E-12	0.01677183	129.8247	3
DIVALIKE	-68.78295	2	0.032000667	1.00E-12	0	141.7071	6
DIVALIKE+J	-67.33916	3	0.027002102	1.00E-12	0.02009792	140.964	5
BAYAREALIKE	-57.78254	2	0.005395148	2.06E-02	0	119.7063	2
BAYAREALIKE+J	-55.4487	3	0.002744069	1.79E-02	0.01251638	117.1831	1
Unconstrained, Tree 16 | euryhaline †Santanichthys | †Sooinichthys excluded
Model	LnL	numparams	d	e	j	AICc	Rank
DEC	-63.98906	2	0.027653197	1.00E-12	0	132.121	4
DEC+J	-61.55478	3	0.024197945	1.00E-12	0.01784467	129.3987	3
DIVALIKE	-69.32	2	0.03250965	1.00E-12	0	142.7829	6
DIVALIKE+J	-67.27678	3	0.026878553	1.00E-12	0.02287294	140.8427	5
BAYAREALIKE	-54.68349	2	0.005340085	1.92E-02	0	113.5098	2
BAYAREALIKE+J	-52.78945	3	0.00269056	1.78E-02	0.00854304	111.868	1
Unconstrained, Tree 16 | euryhaline †Santanichthys | †Acronichthys and †Nardonoides excluded
Model	LnL	numparams	d	e	j	AICc	Rank
DEC	-63.44661	2	0.028092474	1.00E-12	0	131.0378	4
DEC+J	-61.31592	3	0.024659717	1.00E-12	0.01739489	128.9245	3
DIVALIKE	-68.26745	2	0.032923969	1.00E-12	0	140.6795	6
DIVALIKE+J	-66.82337	3	0.027796197	1.00E-12	0.02069473	139.9394	5
BAYAREALIKE	-56.15069	2	0.005623759	2.08E-02	0	116.446	2
BAYAREALIKE+J	-54.17393	3	0.002843735	1.89E-02	0.01040257	114.6405	1
Unconstrained, Tree 17 | marine †Santanichthys | all fossils included
Model	LnL	numparams	d	e	j	AICc	Rank
DEC	-61.54752	2	0.028458994	1.00E-12	0	127.2362	4
DEC+J	-59.65245	3	0.024939024	1.00E-12	0.01598965	125.5906	3
DIVALIKE	-65.37312	2	0.032743406	1.00E-12	0	134.8874	5
DIVALIKE+J	-64.46509	3	0.028812745	1.00E-12	0.01464594	135.2159	6
BAYAREALIKE	-58.09327	2	0.005812163	2.23E-02	0	120.3277	2
BAYAREALIKE+J	-55.58419	3	0.00428066	1.87E-02	0.01251997	117.4541	1
Unconstrained, Tree 17 | marine †Santanichthys | †Sooinichthys excluded
Model	LnL	numparams	d	e	j	AICc	Rank
DEC	-59.81161	2	0.027762454	1.00E-12	0	123.7661	4
DEC+J	-58.51095	3	0.025408999	1.00E-12	0.011935625	123.3111	3
DIVALIKE	-64.74943	2	0.033204506	1.00E-12	0	133.6417	5
DIVALIKE+J	-63.84543	3	0.029217047	1.00E-12	0.014777761	133.98	6
BAYAREALIKE	-55.18066	2	0.005767637	2.10E-02	0	114.5042	2
BAYAREALIKE+J	-52.90863	3	0.002971741	1.94E-02	0.008620693	112.1064	1
Unconstrained, Tree 17 | marine †Santanichthys | †Acronichthys and †Nardonoides excluded
Model	LnL	numparams	d	e	j	AICc	Rank
DEC	-61.00161	2	0.02956599	1.00E-12	0	126.1478	4
DEC+J	-59.10985	3	0.025895665	1.00E-12	0.01654667	124.5124	3
DIVALIKE	-64.74541	2	0.033974624	1.00E-12	0	133.6354	5
DIVALIKE+J	-63.85359	3	0.0299396	1.00E-12	0.01495932	133.9999	6
BAYAREALIKE	-56.5053	2	0.006088536	2.25E-02	0	117.1552	2
BAYAREALIKE+J	-54.18866	3	0.003321052	2.05E-02	0.01018894	114.67	1
Unconstrained, Tree 17 | euryhaline †Santanichthys | all fossils included
Model	LnL	numparams	d	e	j	AICc	Rank
DEC	-62.28179	2	0.030713705	1.00E-12	0	128.7048	4
DEC+J	-60.49572	3	0.027179775	1.00E-12	0.01597731	127.2771	3
DIVALIKE	-66.1139	2	0.035108805	1.00E-12	0	136.369	5
DIVALIKE+J	-65.31458	3	0.031370588	1.00E-12	0.01402874	136.9149	6
BAYAREALIKE	-56.78541	2	0.005787447	2.07E-02	0	117.712	2
BAYAREALIKE+J	-54.32508	3	0.002950479	1.89E-02	0.01017597	114.9359	1
Unconstrained, Tree 17 | euryhaline †Santanichthys | †Sooinichthys excluded
Model	LnL	numparams	d	e	j	AICc	Rank
DEC	-60.4855	2	0.030059565	1.00E-12	0	125.1139	4
DEC+J	-59.22303	3	0.027655749	1.00E-12	0.012296109	124.7352	3
DIVALIKE	-65.39617	2	0.035617251	1.00E-12	0	134.9352	5
DIVALIKE+J	-64.52448	3	0.031622739	1.00E-12	0.01484455	135.3381	6
BAYAREALIKE	-53.80708	2	0.005746036	1.95E-02	0	111.757	2
BAYAREALIKE+J	-51.46307	3	0.002918963	1.79E-02	0.008535694	109.2153	1
Unconstrained, Tree 17 | euryhaline †Santanichthys | †Acronichthys and †Nardonoides excluded
Model	LnL	numparams	d	e	j	AICc	Rank
DEC	-61.69246	2	0.031920859	1.00E-12	0	127.5295	4
DEC+J	-59.90998	3	0.028235929	1.00E-12	0.016540827	126.1126	3
DIVALIKE	-65.44057	2	0.036455067	1.00E-12	0	135.0257	5
DIVALIKE+J	-64.65638	3	0.032604778	1.00E-12	0.014322961	135.6054	6
BAYAREALIKE	-55.19909	2	0.006115803	2.09E-02	0	114.5428	2
BAYAREALIKE+J	-52.8412	3	0.003110649	1.92E-02	0.009882885	111.9751	1
Constrained Tree | marine †Santanichthys | all fossils included
Model	LnL	numparams	d	e	j	AICc	Rank
DEC	-66.81699	2	0.031704021	1.00E-12	0	137.7751	4
DEC+J	-64.83584	3	0.026832758	1.00E-12	0.02240231	135.9574	3
DIVALIKE	-67.68746	2	0.035978193	1.00E-12	0	139.5161	5
DIVALIKE+J	-67.16706	3	0.031744448	1.00E-12	0.01583324	140.6198	6
BAYAREALIKE	-60.13707	2	0.005976812	2.27E-02	0	124.4153	2
BAYAREALIKE+J	-56.75688	3	0.003372515	1.57E-02	0.0223013	119.7995	1
Constrained Tree | marine †Santanichthys | †Sooinichthys excluded
Model	LnL	numparams	d	e	j	AICc	Rank
DEC	-66.62715	2	0.032170604	1.00E-12	0	137.3972	4
DEC+J	-64.56067	3	0.027188309	1.00E-12	0.02312538	135.4105	3
DIVALIKE	-67.70122	2	0.036496313	1.00E-12	0	139.5453	5
DIVALIKE+J	-67.00886	3	0.031765628	1.00E-12	0.01783247	140.3069	6
BAYAREALIKE	-57.7475	2	0.005983676	2.16E-02	0	119.6379	2
BAYAREALIKE+J	-55.18128	3	0.003103505	1.94E-02	0.01073616	116.6517	1
Constrained Tree | marine †Santanichthys | †Acronichthys and †Nardonoides excluded
Model	LnL	numparams	d	e	j	AICc	Rank
DEC	-66.14558	2	0.032847986	1.00E-12	0	136.4357	4
DEC+J	-64.22107	3	0.027836356	1.00E-12	0.02302121	134.7348	3
DIVALIKE	-67.0435	2	0.037229413	1.00E-12	0	138.2316	5
DIVALIKE+J	-66.53327	3	0.032897095	1.00E-12	0.01617055	139.3592	6
BAYAREALIKE	-58.29306	2	0.00615478	2.20E-02	0	120.7307	2
BAYAREALIKE+J	-55.33443	3	0.003143336	1.75E-02	0.0180477	116.9615	1
Constrained Tree | euryhaline †Santanichthys | all fossils included
Model	LnL	numparams	d	e	j	AICc	Rank
DEC	-67.93119	2	0.033962433	1.00E-12	0	140.0036	4
DEC+J	-66.18105	3	0.029208158	1.00E-12	0.022037822	138.6478	3
DIVALIKE	-68.86458	2	0.038226021	1.00E-12	0	141.8703	5
DIVALIKE+J	-68.43543	3	0.034316086	1.00E-12	0.014787326	143.1566	6
BAYAREALIKE	-58.32286	2	0.006006555	2.12E-02	0	120.7869	2
BAYAREALIKE+J	-55.78582	3	0.003097082	1.94E-02	0.009625278	117.8574	1
Constrained Tree | euryhaline †Santanichthys | †Sooinichthys excluded
Model	LnL	numparams	d	e	j	AICc	Rank
DEC	-65.24882	2	0.032882424	1.00E-12	0	134.6405	3
DEC+J	-64.44238	3	0.03002504	1.00E-12	0.016119516	135.1739	4
DIVALIKE	-67.84214	2	0.038676146	1.00E-12	0	139.8271	5
DIVALIKE+J	-67.29748	3	0.03440392	1.00E-12	0.015852186	140.8841	6
BAYAREALIKE	-55.86315	2	0.006071514	2.01E-02	0	115.8692	2
BAYAREALIKE+J	-53.3181	3	0.003129384	1.83E-02	0.009199388	112.9254	1
Constrained Tree | euryhaline †Santanichthys | †Acronichthys and †Nardonoides excluded
Model	LnL	numparams	d	e	j	AICc	Rank
DEC	-67.11433	2	0.035231472	1.00E-12	0	138.3732	4
DEC+J	-65.4147	3	0.030342335	1.00E-12	0.02275089	137.1221	3
DIVALIKE	-68.14579	2	0.039643401	8.94E-10	0	140.4362	5
DIVALIKE+J	-67.71938	3	0.035587661	1.00E-12	0.01535431	141.7314	6
BAYAREALIKE	-56.44136	2	0.00618496	2.04E-02	0	117.0273	2
BAYAREALIKE+J	-53.86653	3	0.003178597	1.86E-02	0.00986117	114.0257	1
RevCaudal Tree | marine †Santanichthys | all fossils included
Model	LnL	numparams	d	e	j	AICc	Rank
DEC	-65.771	2	0.027465765	1.00E-12	0	135.6832	4
DEC+J	-63.92029	3	0.023799016	1.00E-12	0.01984546	134.1263	3
DIVALIKE	-68.98972	2	0.032568633	1.00E-12	0	142.1206	5
DIVALIKE+J	-68.18021	3	0.028294167	1.00E-12	0.01692152	142.6461	6
BAYAREALIKE	-60.85473	2	0.005654908	2.26E-02	0	125.8506	2
BAYAREALIKE+J	-56.54532	3	0.002939214	1.66E-02	0.01970991	119.3764	1
RevCaudal Tree | marine †Santanichthys | †Sooinichthys excluded
Model	LnL	numparams	d	e	j	AICc	Rank
DEC	-63.83577	2	0.027448325	1.00E-12	0	131.8144	4
DEC+J	-62.46085	3	0.024344997	1.00E-12	0.01553772	131.2109	3
DIVALIKE	-67.87197	2	0.033083848	1.00E-12	0	139.8868	5
DIVALIKE+J	-67.15625	3	0.02898142	1.00E-12	0.01600823	140.6017	6
BAYAREALIKE	-58.72486	2	0.006236805	2.12E-02	0	121.5926	2
BAYAREALIKE+J	-53.81696	3	0.002678244	1.62E-02	0.01642701	113.9231	1
RevCaudal Tree | marine †Santanichthys | †Acronichthys and †Nardonoides excluded
Model	LnL	numparams	d	e	j	AICc	Rank
DEC	-64.42279	2	0.027096088	1.00E-12	0	132.9902	4
DEC+J	-63.0946	3	0.02407202	1.00E-12	0.01904985	132.4819	3
DIVALIKE	-69.76267	2	0.033149777	1.00E-12	0	143.6699	6
DIVALIKE+J	-67.99165	3	0.027165837	1.00E-12	0.02362887	142.276	5
BAYAREALIKE	-58.15251	2	0.005440819	2.19E-02	0	120.4496	2
BAYAREALIKE+J	-55.48966	3	0.002858204	1.88E-02	0.01382652	117.272	1
RevCaudal Tree | euryhaline †Santanichthys | all fossils included
Model	LnL	numparams	d	e	j	AICc	Rank
DEC	-66.13566	2	0.028422974	1.00E-12	0	136.4125	4
DEC+J	-64.65045	3	0.025459834	1.00E-12	0.015125632	135.5866	3
DIVALIKE	-70.85091	2	0.03447697	1.00E-12	0	145.843	5
DIVALIKE+J	-70.14783	3	0.030454243	1.00E-12	0.015842495	146.5814	6
BAYAREALIKE	-60.20101	2	0.005866272	2.22E-02	0	124.5432	2
BAYAREALIKE+J	-57.99812	3	0.003204203	2.06E-02	0.008977898	122.282	1
RevCaudal Tree | euryhaline †Santanichthys | †Sooinichthys excluded
Model	LnL	numparams	d	e	j	AICc	Rank
DEC	-63.96656	2	0.027953678	1.00E-12	0	132.076	3
DEC+J	-63.06065	3	0.025942195	1.00E-12	0.01057803	132.4105	4
DIVALIKE	-69.7176	2	0.035021332	1.00E-12	0	143.5781	5
DIVALIKE+J	-69.09986	3	0.031179397	1.00E-12	0.01494174	144.4889	6
BAYAREALIKE	-57.93248	2	0.006693789	2.05E-02	0	120.0078	2
BAYAREALIKE+J	-55.78601	3	0.003857995	1.90E-02	0.00900317	117.8612	1
RevCaudal Tree | euryhaline †Santanichthys | †Acronichthys and †Nardonoides excluded
Model	LnL	numparams	d	e	j	AICc	Rank
DEC	-64.83425	2	0.02867983	1.00E-12	0	133.8131	4
DEC+J	-63.55348	3	0.026021168	1.00E-12	0.014201893	133.3996	3
DIVALIKE	-70.26886	2	0.035229968	1.00E-12	0	144.6823	5
DIVALIKE+J	-69.50817	3	0.030889732	1.00E-12	0.017048941	145.309	6
BAYAREALIKE	-57.68122	2	0.005676488	2.15E-02	0	119.507	2
BAYAREALIKE+J	-55.4234	3	0.002941365	1.99E-02	0.008785588	117.1395	1
RevJaw Tree | marine †Santanichthys | all fossils included
Model	LnL	numparams	d	e	j	AICc	Rank
DEC	-72.3616	2	0.03250782	3.29E-03	0	148.8644	4
DEC+J	-71.05846	3	0.02786337	2.37E-03	0.02104585	148.4026	3
DIVALIKE	-76.60237	2	0.03639212	2.91E-03	0	157.3459	6
DIVALIKE+J	-74.79635	3	0.02976892	2.23E-03	0.02489755	155.8784	5
BAYAREALIKE	-68.66341	2	0.01031349	2.58E-02	0	141.468	2
BAYAREALIKE+J	-59.75732	3	0.01513011	2.60E-03	0.03953916	125.8004	1
RevJaw Tree | marine †Santanichthys | †Sooinichthys excluded
Model	LnL	numparams	d	e	j	AICc	Rank
DEC	-71.66489	2	0.032604087	3.03E-03	0	147.4726	4
DEC+J	-70.39019	3	0.02866468	2.46E-03	0.02010843	147.0695	3
DIVALIKE	-75.70787	2	0.037316957	3.10E-03	0	155.5586	6
DIVALIKE+J	-74.20194	3	0.030858678	2.32E-03	0.02385025	154.693	5
BAYAREALIKE	-66.92136	2	0.010586664	2.49E-02	0	137.9856	2
BAYAREALIKE+J	-64.37262	3	0.007004569	2.19E-02	0.01542279	135.0344	1
RevJaw Tree | marine †Santanichthys | †Acronichthys and †Nardonoides excluded
Model	LnL	numparams	d	e	j	AICc	Rank
DEC	-63.41983	2	0.02745281	1.00E-12	0	130.9842	4
DEC+J	-62.03535	3	0.024466249	1.00E-12	0.02016182	130.3634	3
DIVALIKE	-69.93021	2	0.034122424	1.00E-12	0	144.005	6
DIVALIKE+J	-67.1268	3	0.02631953	1.00E-12	0.03078949	140.5463	5
BAYAREALIKE	-59.91086	2	0.006181736	2.40E-02	0	123.9663	2
BAYAREALIKE+J	-57.07594	3	0.003103706	2.19E-02	0.01106598	120.4446	1
RevJaw Tree | euryhaline †Santanichthys | all fossils included
Model	LnL	numparams	d	e	j	AICc	Rank
DEC	-71.30601	2	0.03309935	2.82E-03	0	146.7532	4
DEC+J	-69.81512	3	0.02937881	2.31E-03	0.01762568	145.916	3
DIVALIKE	-74.46902	2	0.03658536	2.54E-03	0	153.0792	5
DIVALIKE+J	-73.45287	3	0.0321274	2.22E-03	0.01680923	153.1915	6
BAYAREALIKE	-66.88383	2	0.01126323	2.38E-02	0	137.9088	2
BAYAREALIKE+J	-59.14882	3	0.01729091	2.79E-03	0.03169019	124.5833	1
RevJaw Tree | euryhaline †Santanichthys | †Sooinichthys excluded
Model	LnL	numparams	d	e	j	AICc	Rank
DEC	-70.06938	2	0.033954459	2.92E-03	0	144.2816	4
DEC+J	-68.94817	3	0.030518644	2.44E-03	0.0152719	144.1855	3
DIVALIKE	-73.0504	2	0.037508855	2.63E-03	0	150.2437	5
DIVALIKE+J	-72.55079	3	0.034029171	2.36E-03	0.01302108	151.3907	6
BAYAREALIKE	-65.07774	2	0.01190347	2.27E-02	0	134.2983	2
BAYAREALIKE+J	-62.87383	3	0.007590047	2.14E-02	0.01106621	132.0368	1
RevJaw Tree | euryhaline †Santanichthys | †Acronichthys and †Nardonoides excluded
Model	LnL	numparams	d	e	j	AICc	Rank
DEC	-62.21297	2	0.028546474	1.00E-12	0	128.5705	4
DEC+J	-60.72733	3	0.025961573	1.00E-12	0.015984933	127.7473	3
DIVALIKE	-67.60705	2	0.034476775	1.00E-12	0	139.3587	6
DIVALIKE+J	-65.94515	3	0.028780899	1.00E-12	0.022268907	138.183	5
BAYAREALIKE	-58.15656	2	0.006526233	2.23E-02	0	120.4577	2
BAYAREALIKE+J	-55.50376	3	0.003288625	2.09E-02	0.009050196	117.3002	1
RevWebApp Tree | marine †Santanichthys | all fossils included
Model	LnL	numparams	d	e	j	AICc	Rank
DEC	-62.01527	2	0.030447725	1.00E-12	0	128.1717	4
DEC+J	-60.20366	3	0.0260621	1.00E-12	0.01923646	126.693	3
DIVALIKE	-62.52694	2	0.033034159	1.00E-12	0	129.1951	5
DIVALIKE+J	-62.12414	3	0.030011491	1.00E-12	0.01173269	130.534	6
BAYAREALIKE	-59.06571	2	0.005583041	2.29E-02	0	122.2726	2
BAYAREALIKE+J	-49.26793	3	0.013463769	1.00E-12	0.03544296	104.8216	1
RevWebApp Tree | marine †Santanichthys | †Sooinichthys excluded
Model	LnL	numparams	d	e	j	AICc	Rank
DEC	-60.98892	2	0.030470431	1.00E-12	0	126.1207	4
DEC+J	-59.57744	3	0.026725896	1.00E-12	0.017514644	125.444	3
DIVALIKE	-61.73271	2	0.033553978	1.00E-12	0	127.6083	5
DIVALIKE+J	-61.46487	3	0.03105606	1.00E-12	0.009698988	129.2189	6
BAYAREALIKE	-56.35026	2	0.005525907	2.16E-02	0	116.8434	2
BAYAREALIKE+J	-54.47163	3	0.002915851	2.00E-02	0.009194799	115.2324	1
RevWebApp Tree | marine †Santanichthys | †Acronichthys and †Nardonoides excluded
Model	LnL	numparams	d	e	j	AICc	Rank
DEC	-61.90028	2	0.030661532	1.00E-12	0	127.9451	4
DEC+J	-60.0669	3	0.026228218	1.00E-12	0.01963193	126.4265	3
DIVALIKE	-62.40221	2	0.033260528	5.33E-10	0	128.949	5
DIVALIKE+J	-61.98724	3	0.030174345	1.00E-12	0.01207058	130.2672	6
BAYAREALIKE	-58.65188	2	0.005684151	2.30E-02	0	121.4483	2
BAYAREALIKE+J	-56.6318	3	0.00368071	2.00E-02	0.01248623	119.5563	1
RevWebApp Tree | euryhaline †Santanichthys | all fossils included
Model	LnL	numparams	d	e	j	AICc	Rank
DEC	-63.17283	2	0.032615461	1.00E-12	0	130.4868	4
DEC+J	-61.50642	3	0.02830324	1.00E-12	0.01890203	129.2986	3
DIVALIKE	-63.66242	2	0.035183887	1.00E-12	0	131.466	5
DIVALIKE+J	-63.34727	3	0.032456224	1.00E-12	0.01058867	132.9802	6
BAYAREALIKE	-57.41172	2	0.005623198	2.14E-02	0	118.9646	2
BAYAREALIKE+J	-55.40845	3	0.002883169	1.96E-02	0.01040493	117.1026	1
RevWebApp Tree | euryhaline †Santanichthys | †Sooinichthys excluded
Model	LnL	numparams	d	e	j	AICc	Rank
DEC	-61.49491	2	0.032144072	1.00E-12	0	127.1327	4
DEC+J	-60.36768	3	0.028907555	1.00E-12	0.015569324	127.0245	3
DIVALIKE	-62.83983	2	0.035752251	1.00E-12	0	129.8225	5
DIVALIKE+J	-62.62426	3	0.033472945	1.00E-12	0.008986552	131.5377	6
BAYAREALIKE	-54.63058	2	0.005574514	2.01E-02	0	113.404	2
BAYAREALIKE+J	-52.69057	3	0.002862378	1.85E-02	0.009080321	111.6703	1
RevWebApp Tree | euryhaline †Santanichthys | †Acronichthys and †Nardonoides excluded
Model	LnL	numparams	d	e	j	AICc	Rank
DEC	-63.04966	2	0.03284869	1.00E-12	0	130.2439	4
DEC+J	-61.36186	3	0.028480266	1.00E-12	0.01930118	129.0164	3
DIVALIKE	-63.52955	2	0.035431341	1.00E-12	0	131.2037	5
DIVALIKE+J	-63.20339	3	0.032647153	1.00E-12	0.01090847	132.6995	6
BAYAREALIKE	-57.00168	2	0.00571788	2.15E-02	0	118.1479	2
BAYAREALIKE+J	-55.01938	3	0.002933145	1.97E-02	0.01040056	116.3314	1
