## Supplementary material for "A single freshwater invasion gave rise to the world’s dominant freshwater fish group": Table TX4

	F -> F,F	F -> F,FM	F -> F,M	F -> FM,FM	F -> FM,M	F -> M,M	FM -> F,F	FM -> F,FM	FM -> F,M	FM -> FM,FM	FM -> FM,M	FM -> M,M	M -> F,F	M -> F,FM	M -> F,M	M -> FM,FM	M -> FM,M	M -> M,M
Tree20, ClupRoot, AllTaxa, MarSant, BAY+J	0.000	0.002	0.000	0.001	0.000	0.000	0.001	0.691	0.004	0.296	0.002	0.000	0.000	0.003	0.000	0.001	0.000	0.000
Tree20, ClupRoot, AllTaxa, MarSant, DEC	0.000	0.005	0.012	0.000	0.000	0.000	0.000	0.276	0.611	0.000	0.000	0.000	0.000	0.030	0.066	0.000	0.000	0.000
Tree20, ClupRoot, NoSooin, MarSant, BAY+J	0.000	0.025	0.000	0.005	0.000	0.000	0.008	0.796	0.003	0.162	0.001	0.000	0.000	0.000	0.000	0.000	0.000	0.000
Tree20, ClupRoot, NoSooin, MarSant, DEC	0.000	0.187	0.047	0.000	0.000	0.000	0.000	0.614	0.153	0.000	0.000	0.000	0.000	0.000	0.000	0.000	0.000	0.000
Tree20, ClupRoot, NoAcrNar, MarSant, BAY+J	0.001	0.000	0.020	0.000	0.000	0.000	0.000	0.000	0.000	0.000	0.000	0.000	0.036	0.000	0.943	0.000	0.000	0.000
Tree20, ClupRoot, NoAcrNar, MarSant, DEC	0.000	0.000	0.001	0.000	0.000	0.000	0.000	0.062	0.252	0.000	0.000	0.000	0.000	0.136	0.549	0.000	0.000	0.000
Tree20, ClupRoot, AllTaxa, EurSant, BAY+J	0.000	0.002	0.000	0.001	0.000	0.000	0.001	0.708	0.003	0.282	0.001	0.000	0.000	0.001	0.000	0.001	0.000	0.000
Tree20, ClupRoot, AllTaxa, EurSant, DEC	0.000	0.009	0.019	0.000	0.000	0.000	0.000	0.281	0.591	0.000	0.000	0.000	0.000	0.032	0.067	0.000	0.000	0.000
Tree20, ClupRoot, NoSooin, EurSant, BAY+J	0.000	0.025	0.000	0.005	0.000	0.000	0.009	0.805	0.002	0.153	0.000	0.000	0.000	0.000	0.000	0.000	0.000	0.000
Tree20, ClupRoot, NoSooin, EurSant, DEC	0.000	0.274	0.060	0.000	0.000	0.000	0.000	0.546	0.120	0.000	0.000	0.000	0.000	0.000	0.000	0.000	0.000	0.000
Tree20, ClupRoot, NoAcrNar, EurSant, BAY+J	0.000	0.001	0.000	0.000	0.000	0.000	0.000	0.709	0.008	0.268	0.003	0.000	0.000	0.007	0.000	0.003	0.000	0.000
Tree20, ClupRoot, NoAcrNar, EurSant, DEC	0.000	0.000	0.001	0.000	0.000	0.000	0.000	0.071	0.271	0.000	0.000	0.000	0.000	0.136	0.520	0.000	0.000	0.000
Tree20, ClupSantRoot, AllTaxa, MarSant, BAY+J	0.000	0.001	0.000	0.000	0.000	0.000	0.000	0.815	0.004	0.175	0.001	0.000	0.000	0.003	0.000	0.001	0.000	0.000
Tree20, ClupSantRoot, AllTaxa, MarSant, DEC	0.000	0.003	0.014	0.000	0.000	0.000	0.000	0.149	0.691	0.000	0.000	0.000	0.000	0.025	0.117	0.000	0.000	0.000
Tree20, ClupSantRoot, NoSooin, MarSant, BAY+J	0.000	0.010	0.000	0.001	0.000	0.000	0.003	0.889	0.002	0.094	0.000	0.000	0.000	0.000	0.000	0.000	0.000	0.000
Tree20, ClupSantRoot, NoSooin, MarSant, DEC	0.000	0.139	0.060	0.000	0.000	0.000	0.000	0.560	0.241	0.000	0.000	0.000	0.000	0.000	0.000	0.000	0.000	0.000
Tree20, ClupSantRoot, NoAcrNar, MarSant, BAY+J	0.000	0.001	0.000	0.000	0.000	0.000	0.000	0.808	0.012	0.162	0.003	0.000	0.000	0.012	0.000	0.002	0.000	0.000
Tree20, ClupSantRoot, NoAcrNar, MarSant, DEC	0.000	0.000	0.001	0.000	0.000	0.000	0.000	0.027	0.271	0.000	0.000	0.000	0.000	0.063	0.638	0.000	0.000	0.000
Tree20, ClupSantRoot, AllTaxa, EurSant, BAY+J	0.000	0.001	0.000	0.000	0.000	0.000	0.000	0.801	0.005	0.186	0.001	0.000	0.000	0.004	0.000	0.001	0.000	0.000
Tree20, ClupSantRoot, AllTaxa, EurSant, DEC	0.000	0.002	0.012	0.000	0.000	0.000	0.000	0.148	0.701	0.000	0.000	0.000	0.000	0.024	0.113	0.000	0.000	0.000
Tree20, ClupSantRoot, NoSooin, EurSant, BAY+J	0.000	0.010	0.000	0.001	0.000	0.000	0.003	0.882	0.002	0.100	0.000	0.000	0.000	0.000	0.000	0.000	0.000	0.000
Tree20, ClupSantRoot, NoSooin, EurSant, DEC	0.000	0.123	0.053	0.000	0.000	0.000	0.000	0.578	0.247	0.000	0.000	0.000	0.000	0.000	0.000	0.000	0.000	0.000
Tree20, ClupSantRoot, NoAcrNar, EurSant, BAY+J	0.000	0.000	0.007	0.000	0.000	0.000	0.000	0.000	0.000	0.000	0.000	0.000	0.012	0.007	0.973	0.000	0.000	0.001
Tree20, ClupSantRoot, NoAcrNar, EurSant, DEC	0.000	0.000	0.000	0.000	0.000	0.000	0.000	0.025	0.261	0.000	0.000	0.000	0.000	0.062	0.651	0.000	0.000	0.000
Tree20, SantRoot, AllTaxa, MarSant, BAY+J	0.130	0.000	0.238	0.000	0.000	0.000	0.000	0.000	0.000	0.000	0.000	0.000	0.223	0.000	0.408	0.000	0.000	0.000
Tree20, SantRoot, AllTaxa, MarSant, DEC	0.000	0.016	0.026	0.000	0.000	0.000	0.000	0.326	0.531	0.000	0.000	0.000	0.000	0.038	0.063	0.000	0.000	0.000
Tree20, SantRoot, NoSooin, MarSant, BAY+J	0.821	0.000	0.118	0.000	0.000	0.000	0.000	0.000	0.000	0.000	0.000	0.000	0.053	0.000	0.008	0.000	0.000	0.000
Tree20, SantRoot, NoSooin, MarSant, DEC	0.000	0.368	0.065	0.000	0.000	0.000	0.000	0.481	0.086	0.000	0.000	0.000	0.000	0.000	0.000	0.000	0.000	0.000
Tree20, SantRoot, NoAcrNar, MarSant, BAY+J	0.001	0.000	0.020	0.000	0.000	0.000	0.000	0.000	0.000	0.000	0.000	0.000	0.035	0.000	0.944	0.000	0.000	0.000
Tree20, SantRoot, NoAcrNar, MarSant, DEC	0.000	0.001	0.002	0.000	0.000	0.000	0.000	0.115	0.313	0.000	0.000	0.000	0.000	0.153	0.416	0.000	0.000	0.000
Tree20, SantRoot, AllTaxa, EurSant, BAY+J	0.000	0.003	0.000	0.002	0.000	0.000	0.001	0.534	0.003	0.453	0.002	0.000	0.000	0.001	0.000	0.001	0.000	0.000
Tree20, SantRoot, AllTaxa, EurSant, DEC	0.000	0.019	0.030	0.000	0.000	0.000	0.000	0.328	0.517	0.000	0.000	0.000	0.000	0.041	0.064	0.000	0.000	0.000
Tree20, SantRoot, NoSooin, EurSant, BAY+J	0.000	0.036	0.000	0.011	0.000	0.000	0.007	0.720	0.003	0.221	0.001	0.000	0.000	0.000	0.000	0.000	0.000	0.000
Tree20, SantRoot, NoSooin, EurSant, DEC	0.000	0.400	0.069	0.000	0.000	0.000	0.000	0.454	0.078	0.000	0.000	0.000	0.000	0.000	0.000	0.000	0.000	0.000
Tree20, SantRoot, NoAcrNar, EurSant, BAY+J	0.000	0.001	0.000	0.001	0.000	0.000	0.000	0.541	0.008	0.428	0.006	0.000	0.000	0.008	0.000	0.006	0.000	0.000
Tree20, SantRoot, NoAcrNar, EurSant, DEC	0.000	0.001	0.003	0.000	0.000	0.000	0.000	0.124	0.323	0.000	0.000	0.000	0.000	0.153	0.397	0.000	0.000	0.000
Tree02, AllTaxa, MarSant, BAY+J	0.027	0.006	0.151	0.000	0.000	0.000	0.000	0.000	0.000	0.000	0.000	0.000	0.122	0.026	0.667	0.000	0.000	0.000
Tree02, AllTaxa, MarSant, DEC	0.000	0.018	0.048	0.000	0.000	0.000	0.000	0.208	0.543	0.000	0.000	0.000	0.000	0.051	0.132	0.000	0.000	0.000
Tree02, NoSooin, MarSant, BAY+J	0.642	0.051	0.193	0.000	0.000	0.000	0.000	0.000	0.000	0.000	0.000	0.000	0.083	0.007	0.025	0.000	0.000	0.000
Tree02, NoSooin, MarSant, DEC	0.000	0.366	0.095	0.000	0.000	0.000	0.000	0.427	0.111	0.000	0.000	0.000	0.000	0.000	0.000	0.000	0.000	0.000
Tree02, NoAcrNar, MarSant, BAY+J	0.000	0.000	0.005	0.000	0.000	0.000	0.000	0.000	0.000	0.000	0.000	0.000	0.008	0.024	0.962	0.000	0.000	0.001
Tree02, NoAcrNar, MarSant, DEC	0.000	0.000	0.003	0.000	0.000	0.000	0.000	0.029	0.195	0.000	0.000	0.000	0.000	0.100	0.673	0.000	0.000	0.000
Tree02, AllTaxa, EurSant, BAY+J	0.033	0.007	0.162	0.000	0.000	0.000	0.000	0.000	0.000	0.000	0.000	0.000	0.129	0.029	0.638	0.000	0.000	0.000
Tree02, AllTaxa, EurSant, DEC	0.000	0.054	0.101	0.000	0.000	0.000	0.000	0.237	0.443	0.000	0.000	0.000	0.000	0.058	0.108	0.000	0.000	0.000
Tree02, NoSooin, EurSant, BAY+J	0.639	0.062	0.190	0.000	0.000	0.000	0.001	0.000	0.000	0.000	0.000	0.000	0.077	0.007	0.023	0.000	0.000	0.000
Tree02, NoSooin, EurSant, DEC	0.000	0.598	0.085	0.000	0.000	0.000	0.000	0.277	0.039	0.000	0.000	0.000	0.000	0.000	0.000	0.000	0.000	0.000
Tree02, NoAcrNar, EurSant, BAY+J	0.000	0.001	0.000	0.000	0.000	0.000	0.000	0.752	0.008	0.226	0.003	0.000	0.000	0.007	0.000	0.002	0.000	0.000
Tree02, NoAcrNar, EurSant, DEC	0.000	0.001	0.009	0.000	0.000	0.000	0.000	0.033	0.201	0.000	0.000	0.000	0.000	0.106	0.650	0.000	0.000	0.000
Tree03, AllTaxa, MarSant, BAY+J	0.000	0.000	0.002	0.000	0.000	0.000	0.000	0.000	0.000	0.000	0.000	0.000	0.000	0.000	0.998	0.000	0.000	0.000
Tree03, AllTaxa, MarSant, DEC	0.000	0.000	0.000	0.000	0.000	0.000	0.000	0.014	0.432	0.000	0.000	0.000	0.000	0.018	0.536	0.000	0.000	0.000
Tree03, NoSooin, MarSant, BAY+J	0.000	0.026	0.004	0.000	0.000	0.000	0.001	0.800	0.108	0.008	0.001	0.000	0.000	0.046	0.006	0.000	0.000	0.000
Tree03, NoSooin, MarSant, DEC	0.000	0.003	0.012	0.000	0.000	0.000	0.000	0.222	0.763	0.000	0.000	0.000	0.000	0.000	0.000	0.000	0.000	0.000
Tree03, NoAcrNar, MarSant, BAY+J	0.000	0.000	0.002	0.000	0.000	0.000	0.000	0.000	0.000	0.000	0.000	0.000	0.000	0.000	0.998	0.000	0.000	0.000
Tree03, NoAcrNar, MarSant, DEC	0.000	0.000	0.000	0.000	0.000	0.000	0.000	0.014	0.432	0.000	0.000	0.000	0.000	0.018	0.535	0.000	0.000	0.000
Tree03, AllTaxa, EurSant, BAY+J	0.000	0.001	0.000	0.000	0.000	0.000	0.000	0.968	0.006	0.016	0.000	0.000	0.000	0.009	0.000	0.000	0.000	0.000
Tree03, AllTaxa, EurSant, DEC	0.000	0.000	0.001	0.000	0.000	0.000	0.000	0.058	0.414	0.000	0.000	0.000	0.000	0.065	0.462	0.000	0.000	0.000
Tree03, NoSooin, EurSant, BAY+J	0.000	0.010	0.000	0.000	0.000	0.000	0.000	0.978	0.001	0.010	0.000	0.000	0.000	0.001	0.000	0.000	0.000	0.000
Tree03, NoSooin, EurSant, DEC	0.000	0.020	0.017	0.000	0.000	0.000	0.000	0.520	0.443	0.000	0.000	0.000	0.000	0.000	0.000	0.000	0.000	0.000
Tree03, NoAcrNar, EurSant, BAY+J	0.000	0.001	0.000	0.000	0.000	0.000	0.000	0.969	0.005	0.017	0.000	0.000	0.000	0.007	0.000	0.000	0.000	0.000
Tree03, NoAcrNar, EurSant, DEC	0.000	0.000	0.001	0.000	0.000	0.000	0.000	0.058	0.414	0.000	0.000	0.000	0.000	0.065	0.462	0.000	0.000	0.000
Tree16, AllTaxa, MarSant, BAY+J	0.000	0.000	0.001	0.000	0.000	0.000	0.000	0.000	0.000	0.000	0.000	0.000	0.019	0.000	0.980	0.000	0.000	0.000
Tree16, AllTaxa, MarSant, DEC	0.000	0.000	0.000	0.000	0.000	0.000	0.000	0.007	0.048	0.000	0.000	0.000	0.000	0.118	0.828	0.000	0.000	0.000
Tree16, NoSooin, MarSant, BAY+J	0.000	0.001	0.000	0.000	0.000	0.000	0.000	0.804	0.071	0.032	0.003	0.000	0.000	0.080	0.007	0.003	0.000	0.000
Tree16, NoSooin, MarSant, DEC	0.000	0.000	0.001	0.000	0.000	0.000	0.000	0.061	0.329	0.000	0.000	0.000	0.000	0.095	0.513	0.000	0.000	0.000
Tree16, NoAcrNar, MarSant, BAY+J	0.000	0.000	0.001	0.000	0.000	0.000	0.000	0.000	0.000	0.000	0.000	0.000	0.020	0.000	0.979	0.000	0.000	0.000
Tree16, NoAcrNar, MarSant, DEC	0.000	0.000	0.000	0.000	0.000	0.000	0.000	0.007	0.048	0.000	0.000	0.000	0.000	0.119	0.827	0.000	0.000	0.000
Tree16, AllTaxa, EurSant, BAY+J	0.000	0.000	0.000	0.000	0.000	0.000	0.000	0.879	0.030	0.054	0.002	0.000	0.000	0.032	0.001	0.002	0.000	0.000
Tree16, AllTaxa, EurSant, DEC	0.000	0.000	0.001	0.000	0.000	0.000	0.000	0.010	0.066	0.000	0.000	0.000	0.000	0.123	0.800	0.000	0.000	0.000
Tree16, NoSooin, EurSant, BAY+J	0.000	0.000	0.000	0.000	0.000	0.000	0.000	0.956	0.004	0.037	0.000	0.000	0.000	0.002	0.000	0.000	0.000	0.000
Tree16, NoSooin, EurSant, DEC	0.000	0.001	0.006	0.000	0.000	0.000	0.000	0.083	0.389	0.000	0.000	0.000	0.000	0.091	0.429	0.000	0.000	0.000
Tree16, NoAcrNar, EurSant, BAY+J	0.000	0.000	0.000	0.000	0.000	0.000	0.000	0.730	0.009	0.246	0.003	0.000	0.000	0.009	0.000	0.003	0.000	0.000
Tree16, NoAcrNar, EurSant, DEC	0.000	0.000	0.001	0.000	0.000	0.000	0.000	0.010	0.066	0.000	0.000	0.000	0.000	0.124	0.799	0.000	0.000	0.000
Tree17, AllTaxa, MarSant, BAY+J	0.000	0.003	0.001	0.000	0.000	0.000	0.002	0.544	0.156	0.017	0.005	0.000	0.001	0.205	0.059	0.007	0.002	0.000
Tree17, AllTaxa, MarSant, DEC	0.000	0.000	0.001	0.000	0.000	0.000	0.000	0.081	0.210	0.000	0.000	0.000	0.000	0.197	0.511	0.000	0.000	0.000
Tree17, NoSooin, MarSant, BAY+J	0.000	0.012	0.000	0.000	0.000	0.000	0.004	0.945	0.008	0.021	0.000	0.000	0.000	0.008	0.000	0.000	0.000	0.000
Tree17, NoSooin, MarSant, DEC	0.000	0.027	0.007	0.000	0.000	0.000	0.000	0.777	0.189	0.000	0.000	0.000	0.000	0.000	0.000	0.000	0.000	0.000
Tree17, NoAcrNar, MarSant, BAY+J	0.000	0.001	0.000	0.000	0.000	0.000	0.001	0.769	0.032	0.142	0.006	0.000	0.000	0.039	0.002	0.007	0.000	0.000
Tree17, NoAcrNar, MarSant, DEC	0.000	0.000	0.001	0.000	0.000	0.000	0.000	0.082	0.210	0.000	0.000	0.000	0.000	0.198	0.508	0.000	0.000	0.000
Tree17, AllTaxa, EurSant, BAY+J	0.000	0.002	0.000	0.000	0.000	0.000	0.001	0.932	0.010	0.043	0.000	0.000	0.000	0.011	0.000	0.001	0.000	0.000
Tree17, AllTaxa, EurSant, DEC	0.000	0.001	0.002	0.000	0.000	0.000	0.000	0.090	0.222	0.000	0.000	0.000	0.000	0.198	0.487	0.000	0.000	0.000
Tree17, NoSooin, EurSant, BAY+J	0.000	0.010	0.000	0.000	0.000	0.000	0.004	0.964	0.002	0.018	0.000	0.000	0.000	0.001	0.000	0.000	0.000	0.000
Tree17, NoSooin, EurSant, DEC	0.000	0.045	0.011	0.000	0.000	0.000	0.000	0.757	0.187	0.000	0.000	0.000	0.000	0.000	0.000	0.000	0.000	0.000
Tree17, NoAcrNar, EurSant, BAY+J	0.000	0.001	0.000	0.000	0.000	0.000	0.001	0.835	0.005	0.151	0.001	0.000	0.000	0.005	0.000	0.001	0.000	0.000
Tree17, NoAcrNar, EurSant, DEC	0.000	0.001	0.002	0.000	0.000	0.000	0.000	0.091	0.222	0.000	0.000	0.000	0.000	0.200	0.485	0.000	0.000	0.000
RevCaudalOnly, AllTaxa, MarSant, BAY+J	0.000	0.007	0.001	0.001	0.000	0.000	0.005	0.729	0.061	0.096	0.013	0.000	0.000	0.071	0.006	0.009	0.001	0.000
RevCaudalOnly, AllTaxa, MarSant, DEC	0.000	0.001	0.001	0.001	0.001	0.000	0.000	0.045	0.104	0.048	0.111	0.000	0.000	0.100	0.232	0.108	0.249	0.000
RevCaudalOnly, NoSooin, MarSant, BAY+J	0.000	0.026	0.000	0.002	0.000	0.000	0.015	0.882	0.007	0.061	0.001	0.000	0.000	0.005	0.000	0.000	0.000	0.000
RevCaudalOnly, NoSooin, MarSant, DEC	0.000	0.043	0.021	0.018	0.009	0.000	0.000	0.344	0.164	0.144	0.069	0.000	0.000	0.090	0.043	0.038	0.018	0.000
RevCaudalOnly, NoAcrNar, MarSant, BAY+J	0.000	0.001	0.000	0.001	0.000	0.000	0.000	0.314	0.009	0.564	0.076	0.002	0.000	0.011	0.000	0.019	0.003	0.000
RevCaudalOnly, NoAcrNar, MarSant, DEC	0.000	0.000	0.000	0.001	0.001	0.000	0.000	0.002	0.006	0.057	0.144	0.000	0.000	0.008	0.021	0.217	0.543	0.000
RevCaudalOnly, AllTaxa, EurSant, BAY+J	0.000	0.000	0.000	0.000	0.000	0.000	0.000	0.144	0.001	0.845	0.005	0.000	0.000	0.001	0.000	0.004	0.000	0.000
RevCaudalOnly, AllTaxa, EurSant, DEC	0.000	0.001	0.002	0.000	0.001	0.000	0.000	0.094	0.204	0.025	0.054	0.000	0.000	0.155	0.335	0.041	0.088	0.000
RevCaudalOnly, NoSooin, EurSant, BAY+J	0.000	0.005	0.000	0.007	0.000	0.000	0.002	0.382	0.001	0.598	0.002	0.000	0.000	0.000	0.000	0.001	0.000	0.000
RevCaudalOnly, NoSooin, EurSant, DEC	0.000	0.082	0.023	0.009	0.002	0.000	0.000	0.580	0.165	0.061	0.017	0.000	0.000	0.043	0.012	0.005	0.001	0.000
RevCaudalOnly, NoAcrNar, EurSant, BAY+J	0.000	0.000	0.000	0.000	0.000	0.000	0.000	0.045	0.000	0.950	0.003	0.000	0.000	0.000	0.000	0.001	0.000	0.000
RevCaudalOnly, NoAcrNar, EurSant, DEC	0.000	0.001	0.001	0.001	0.001	0.000	0.000	0.054	0.122	0.045	0.101	0.000	0.000	0.114	0.256	0.094	0.211	0.000
RevJawOnly, AllTaxa, MarSant, BAY+J	0.000	0.000	0.012	0.000	0.000	0.011	0.000	0.000	0.000	0.000	0.000	0.000	0.001	0.000	0.510	0.000	0.000	0.465
RevJawOnly, AllTaxa, MarSant, DEC	0.000	0.000	0.000	0.000	0.002	0.000	0.000	0.000	0.004	0.005	0.139	0.001	0.000	0.001	0.025	0.028	0.787	0.008
RevJawOnly, NoSooin, MarSant, BAY+J	0.000	0.009	0.001	0.013	0.002	0.000	0.001	0.322	0.032	0.494	0.074	0.002	0.000	0.018	0.002	0.027	0.004	0.000
RevJawOnly, NoSooin, MarSant, DEC	0.000	0.000	0.001	0.000	0.007	0.000	0.000	0.002	0.026	0.018	0.318	0.002	0.000	0.003	0.044	0.031	0.545	0.004
RevJawOnly, NoAcrNar, MarSant, BAY+J	0.000	0.000	0.000	0.001	0.000	0.000	0.000	0.202	0.004	0.757	0.022	0.000	0.000	0.003	0.000	0.010	0.000	0.000
RevJawOnly, NoAcrNar, MarSant, DEC	0.000	0.000	0.000	0.000	0.002	0.000	0.000	0.000	0.003	0.013	0.136	0.000	0.000	0.001	0.015	0.074	0.755	0.000
RevJawOnly, AllTaxa, EurSant, BAY+J	0.000	0.000	0.034	0.000	0.000	0.001	0.000	0.000	0.000	0.000	0.000	0.000	0.002	0.000	0.932	0.000	0.000	0.031
RevJawOnly, AllTaxa, EurSant, DEC	0.000	0.002	0.011	0.002	0.012	0.000	0.000	0.032	0.215	0.035	0.231	0.002	0.000	0.029	0.191	0.031	0.206	0.002
RevJawOnly, NoSooin, EurSant, BAY+J	0.000	0.004	0.000	0.012	0.001	0.000	0.000	0.230	0.014	0.683	0.041	0.000	0.000	0.004	0.000	0.011	0.001	0.000
RevJawOnly, NoSooin, EurSant, DEC	0.000	0.010	0.038	0.004	0.015	0.000	0.002	0.107	0.417	0.042	0.167	0.001	0.000	0.028	0.111	0.011	0.045	0.000
RevJawOnly, NoAcrNar, EurSant, BAY+J	0.000	0.000	0.000	0.001	0.000	0.000	0.000	0.083	0.001	0.903	0.010	0.000	0.000	0.000	0.000	0.003	0.000	0.000
RevJawOnly, NoAcrNar, EurSant, DEC	0.000	0.011	0.021	0.008	0.016	0.000	0.000	0.109	0.217	0.083	0.164	0.000	0.000	0.071	0.141	0.053	0.106	0.000
RevWebAppOnly, AllTaxa, MarSant, BAY+J	0.000	0.000	0.003	0.000	0.000	0.000	0.000	0.000	0.000	0.000	0.000	0.000	0.001	0.000	0.996	0.000	0.000	0.000
RevWebAppOnly, AllTaxa, MarSant, DEC	0.000	0.000	0.000	0.000	0.000	0.000	0.000	0.018	0.312	0.000	0.000	0.000	0.000	0.037	0.633	0.000	0.000	0.000
RevWebAppOnly, NoSooin, MarSant, BAY+J	0.000	0.005	0.000	0.001	0.000	0.000	0.000	0.785	0.014	0.181	0.003	0.000	0.000	0.008	0.000	0.002	0.000	0.000
RevWebAppOnly, NoSooin, MarSant, DEC	0.000	0.002	0.006	0.000	0.000	0.000	0.000	0.205	0.788	0.000	0.000	0.000	0.000	0.000	0.000	0.000	0.000	0.000
RevWebAppOnly, NoAcrNar, MarSant, BAY+J	0.000	0.001	0.000	0.000	0.000	0.000	0.000	0.480	0.097	0.203	0.041	0.000	0.000	0.103	0.021	0.044	0.009	0.000
RevWebAppOnly, NoAcrNar, MarSant, DEC	0.000	0.000	0.000	0.000	0.000	0.000	0.000	0.018	0.311	0.000	0.000	0.000	0.000	0.037	0.633	0.000	0.000	0.000
RevWebAppOnly, AllTaxa, EurSant, BAY+J	0.000	0.000	0.000	0.000	0.000	0.000	0.000	0.634	0.001	0.362	0.001	0.000	0.000	0.001	0.000	0.001	0.000	0.000
RevWebAppOnly, AllTaxa, EurSant, DEC	0.000	0.000	0.002	0.000	0.000	0.000	0.000	0.029	0.333	0.000	0.000	0.000	0.000	0.051	0.585	0.000	0.000	0.000
RevWebAppOnly, NoSooin, EurSant, BAY+J	0.000	0.002	0.000	0.001	0.000	0.000	0.000	0.817	0.001	0.179	0.000	0.000	0.000	0.000	0.000	0.000	0.000	0.000
RevWebAppOnly, NoSooin, EurSant, DEC	0.000	0.014	0.046	0.000	0.000	0.000	0.000	0.223	0.717	0.000	0.000	0.000	0.000	0.000	0.000	0.000	0.000	0.000
RevWebAppOnly, NoAcrNar, EurSant, BAY+J	0.000	0.000	0.000	0.000	0.000	0.000	0.000	0.632	0.001	0.364	0.001	0.000	0.000	0.001	0.000	0.001	0.000	0.000
RevWebAppOnly, NoAcrNar, EurSant, DEC	0.000	0.000	0.002	0.000	0.000	0.000	0.000	0.029	0.333	0.000	0.000	0.000	0.000	0.051	0.585	0.000	0.000	0.000
Constrained, AllTaxa, MarSant, BAY+J	0.000	0.000	0.000	0.000	0.000	0.000	0.000	0.008	0.001	0.181	0.681	0.021	0.000	0.001	0.000	0.022	0.082	0.003
Constrained, AllTaxa, MarSant, DEC	0.000	0.000	0.000	0.000	0.000	0.000	0.000	0.000	0.000	0.001	0.010	0.041	0.000	0.000	0.001	0.011	0.179	0.758
Constrained, NoSooin, MarSant, BAY+J	0.000	0.000	0.000	0.000	0.000	0.000	0.000	0.022	0.000	0.910	0.063	0.000	0.000	0.000	0.000	0.004	0.000	0.000
Constrained, NoSooin, MarSant, DEC	0.000	0.000	0.000	0.000	0.000	0.000	0.000	0.000	0.000	0.003	0.034	0.046	0.000	0.000	0.004	0.037	0.372	0.503
Constrained, NoAcrNar, MarSant, BAY+J	0.000	0.000	0.000	0.000	0.000	0.000	0.000	0.017	0.000	0.559	0.400	0.002	0.000	0.000	0.000	0.012	0.009	0.000
Constrained, NoAcrNar, MarSant, DEC	0.000	0.000	0.000	0.000	0.001	0.002	0.000	0.000	0.001	0.002	0.030	0.079	0.000	0.001	0.005	0.019	0.235	0.626
Constrained, AllTaxa, EurSant, BAY+J	0.000	0.000	0.000	0.000	0.000	0.000	0.000	0.001	0.000	0.997	0.002	0.000	0.000	0.000	0.000	0.000	0.000	0.000
Constrained, AllTaxa, EurSant, DEC	0.000	0.000	0.000	0.000	0.000	0.000	0.000	0.000	0.000	0.001	0.016	0.046	0.000	0.001	0.005	0.019	0.238	0.675
Constrained, NoSooin, EurSant, BAY+J	0.000	0.000	0.000	0.000	0.000	0.000	0.000	0.006	0.000	0.993	0.001	0.000	0.000	0.000	0.000	0.000	0.000	0.000
Constrained, NoSooin, EurSant, DEC	0.000	0.000	0.000	0.000	0.001	0.000	0.000	0.001	0.010	0.012	0.099	0.032	0.000	0.007	0.053	0.064	0.546	0.176
Constrained, NoAcrNar, EurSant, BAY+J	0.000	0.000	0.000	0.000	0.000	0.000	0.000	0.001	0.000	0.997	0.001	0.000	0.000	0.000	0.000	0.000	0.000	0.000
Constrained, NoAcrNar, EurSant, DEC	0.000	0.000	0.000	0.000	0.003	0.005	0.000	0.001	0.007	0.007	0.063	0.101	0.000	0.004	0.031	0.031	0.287	0.459
Unconstrained, Revised Matrices	0.027	0.036	0.024	0.000	0.000	0.000	0.001	0.379	0.159	0.048	0.001	0.000	0.010	0.041	0.274	0.001	0.000	0.000
Unconstrained, Hybrid Matrices	0.000	0.006	0.006	0.002	0.002	0.000	0.001	0.238	0.130	0.217	0.054	0.000	0.000	0.029	0.176	0.024	0.099	0.014
Constrained	0.000	0.000	0.000	0.000	0.000	0.001	0.000	0.005	0.002	0.389	0.117	0.031	0.000	0.001	0.008	0.018	0.162	0.267
Cumulative	0.017	0.024	0.017	0.001	0.001	0.000	0.001	0.307	0.137	0.125	0.026	0.003	0.006	0.034	0.223	0.009	0.042	0.028
	0.821	0.598	0.238	0.018	0.016	0.011	0.015	0.978	0.788	0.997	0.681	0.101	0.223	0.205	0.998	0.217	0.787	0.758
