## Supplementary material for "A single freshwater invasion gave rise to the world’s dominant freshwater fish group": Table TX5

	F -> F,F	F -> F,FM	FM -> F,F	FM -> F,FM	FM -> FM,FM	M -> F,F	M -> F,FM
Tree20, ClupRoot, AllTaxa, MarSant, BAY+J	0.686	0.014	0.294	0.006	0.000	0.000	0.000
Tree20, ClupRoot, AllTaxa, MarSant, DEC	1.000	0.000	0.000	0.000	0.000	0.000	0.000
Tree20, ClupRoot, NoSooin, MarSant, BAY+J	0.822	0.009	0.167	0.002	0.000	0.000	0.000
Tree20, ClupRoot, NoSooin, MarSant, DEC	1.000	0.000	0.000	0.000	0.000	0.000	0.000
Tree20, ClupRoot, NoAcrNar, MarSant, BAY+J	1.000	0.000	0.000	0.000	0.000	0.000	0.000
Tree20, ClupRoot, NoAcrNar, MarSant, DEC	1.000	0.000	0.000	0.000	0.000	0.000	0.000
Tree20, ClupRoot, AllTaxa, EurSant, BAY+J	0.702	0.013	0.280	0.005	0.000	0.000	0.000
Tree20, ClupRoot, AllTaxa, EurSant, DEC	1.000	0.000	0.000	0.000	0.000	0.000	0.000
Tree20, ClupRoot, NoSooin, EurSant, BAY+J	0.832	0.008	0.158	0.001	0.000	0.000	0.000
Tree20, ClupRoot, NoSooin, EurSant, DEC	1.000	0.000	0.000	0.000	0.000	0.000	0.000
Tree20, ClupRoot, NoAcrNar, EurSant, BAY+J	0.714	0.012	0.270	0.004	0.000	0.000	0.000
Tree20, ClupRoot, NoAcrNar, EurSant, DEC	1.000	0.000	0.000	0.000	0.000	0.000	0.000
Tree20, ClupSantRoot, AllTaxa, MarSant, BAY+J	0.815	0.008	0.175	0.002	0.000	0.000	0.000
Tree20, ClupSantRoot, AllTaxa, MarSant, DEC	1.000	0.000	0.000	0.000	0.000	0.000	0.000
Tree20, ClupSantRoot, NoSooin, MarSant, BAY+J	0.900	0.004	0.096	0.000	0.000	0.000	0.000
Tree20, ClupSantRoot, NoSooin, MarSant, DEC	1.000	0.000	0.000	0.000	0.000	0.000	0.000
Tree20, ClupSantRoot, NoAcrNar, MarSant, BAY+J	0.825	0.007	0.166	0.001	0.000	0.000	0.000
Tree20, ClupSantRoot, NoAcrNar, MarSant, DEC	1.000	0.000	0.000	0.000	0.000	0.000	0.000
Tree20, ClupSantRoot, AllTaxa, EurSant, BAY+J	0.803	0.009	0.187	0.002	0.000	0.000	0.000
Tree20, ClupSantRoot, AllTaxa, EurSant, DEC	1.000	0.000	0.000	0.000	0.000	0.000	0.000
Tree20, ClupSantRoot, NoSooin, EurSant, BAY+J	0.893	0.005	0.102	0.001	0.000	0.000	0.000
Tree20, ClupSantRoot, NoSooin, EurSant, DEC	1.000	0.000	0.000	0.000	0.000	0.000	0.000
Tree20, ClupSantRoot, NoAcrNar, EurSant, BAY+J	0.999	0.000	0.000	0.000	0.000	0.001	0.000
Tree20, ClupSantRoot, NoAcrNar, EurSant, DEC	1.000	0.000	0.000	0.000	0.000	0.000	0.000
Tree20, SantRoot, AllTaxa, MarSant, BAY+J	1.000	0.000	0.000	0.000	0.000	0.000	0.000
Tree20, SantRoot, AllTaxa, MarSant, DEC	1.000	0.000	0.000	0.000	0.000	0.000	0.000
Tree20, SantRoot, NoSooin, MarSant, BAY+J	1.000	0.000	0.000	0.000	0.000	0.000	0.000
Tree20, SantRoot, NoSooin, MarSant, DEC	1.000	0.000	0.000	0.000	0.000	0.000	0.000
Tree20, SantRoot, NoAcrNar, MarSant, BAY+J	1.000	0.000	0.000	0.000	0.000	0.000	0.000
Tree20, SantRoot, NoAcrNar, MarSant, DEC	1.000	0.000	0.000	0.000	0.000	0.000	0.000
Tree20, SantRoot, AllTaxa, EurSant, BAY+J	0.519	0.021	0.441	0.018	0.000	0.000	0.000
Tree20, SantRoot, AllTaxa, EurSant, DEC	1.000	0.000	0.000	0.000	0.000	0.000	0.000
Tree20, SantRoot, NoSooin, EurSant, BAY+J	0.749	0.015	0.231	0.005	0.000	0.000	0.000
Tree20, SantRoot, NoSooin, EurSant, DEC	1.000	0.000	0.000	0.000	0.000	0.000	0.000
Tree20, SantRoot, NoAcrNar, EurSant, BAY+J	0.537	0.020	0.426	0.016	0.000	0.000	0.000
Tree20, SantRoot, NoAcrNar, EurSant, DEC	1.000	0.000	0.000	0.000	0.000	0.000	0.000
Tree02, AllTaxa, MarSant, BAY+J	0.999	0.000	0.000	0.000	0.000	0.001	0.000
Tree02, AllTaxa, MarSant, DEC	1.000	0.000	0.000	0.000	0.000	0.000	0.000
Tree02, NoSooin, MarSant, BAY+J	1.000	0.000	0.000	0.000	0.000	0.000	0.000
Tree02, NoSooin, MarSant, DEC	1.000	0.000	0.000	0.000	0.000	0.000	0.000
Tree02, NoAcrNar, MarSant, BAY+J	0.999	0.000	0.000	0.000	0.000	0.001	0.000
Tree02, NoAcrNar, MarSant, DEC	1.000	0.000	0.000	0.000	0.000	0.000	0.000
Tree02, AllTaxa, EurSant, BAY+J	0.999	0.000	0.000	0.000	0.000	0.001	0.000
Tree02, AllTaxa, EurSant, DEC	1.000	0.000	0.000	0.000	0.000	0.000	0.000
Tree02, NoSooin, EurSant, BAY+J	1.000	0.000	0.000	0.000	0.000	0.000	0.000
Tree02, NoSooin, EurSant, DEC	1.000	0.000	0.000	0.000	0.000	0.000	0.000
Tree02, NoAcrNar, EurSant, BAY+J	0.763	0.006	0.230	0.002	0.000	0.000	0.000
Tree02, NoAcrNar, EurSant, DEC	1.000	0.000	0.000	0.000	0.000	0.000	0.000
Tree03, AllTaxa, MarSant, BAY+J	1.000	0.000	0.000	0.000	0.000	0.000	0.000
Tree03, AllTaxa, MarSant, DEC	1.000	0.000	0.000	0.000	0.000	0.000	0.000
Tree03, NoSooin, MarSant, BAY+J	0.987	0.003	0.010	0.000	0.000	0.000	0.000
Tree03, NoSooin, MarSant, DEC	1.000	0.000	0.000	0.000	0.000	0.000	0.000
Tree03, NoAcrNar, MarSant, BAY+J	1.000	0.000	0.000	0.000	0.000	0.000	0.000
Tree03, NoAcrNar, MarSant, DEC	1.000	0.000	0.000	0.000	0.000	0.000	0.000
Tree03, AllTaxa, EurSant, BAY+J	0.979	0.005	0.016	0.000	0.000	0.000	0.000
Tree03, AllTaxa, EurSant, DEC	1.000	0.000	0.000	0.000	0.000	0.000	0.000
Tree03, NoSooin, EurSant, BAY+J	0.987	0.003	0.010	0.000	0.000	0.000	0.000
Tree03, NoSooin, EurSant, DEC	1.000	0.000	0.000	0.000	0.000	0.000	0.000
Tree03, NoAcrNar, EurSant, BAY+J	0.978	0.006	0.017	0.000	0.000	0.000	0.000
Tree03, NoAcrNar, EurSant, DEC	1.000	0.000	0.000	0.000	0.000	0.000	0.000
Tree16, AllTaxa, MarSant, BAY+J	1.000	0.000	0.000	0.000	0.000	0.000	0.000
Tree16, AllTaxa, MarSant, DEC	1.000	0.000	0.000	0.000	0.000	0.000	0.000
Tree16, NoSooin, MarSant, BAY+J	0.960	0.002	0.038	0.000	0.000	0.000	0.000
Tree16, NoSooin, MarSant, DEC	1.000	0.000	0.000	0.000	0.000	0.000	0.000
Tree16, NoAcrNar, MarSant, BAY+J	1.000	0.000	0.000	0.000	0.000	0.000	0.000
Tree16, NoAcrNar, MarSant, DEC	1.000	0.000	0.000	0.000	0.000	0.000	0.000
Tree16, AllTaxa, EurSant, BAY+J	0.939	0.003	0.058	0.000	0.000	0.000	0.000
Tree16, AllTaxa, EurSant, DEC	1.000	0.000	0.000	0.000	0.000	0.000	0.000
Tree16, NoSooin, EurSant, BAY+J	0.961	0.002	0.038	0.000	0.000	0.000	0.000
Tree16, NoSooin, EurSant, DEC	1.000	0.000	0.000	0.000	0.000	0.000	0.000
Tree16, NoAcrNar, EurSant, BAY+J	0.739	0.009	0.249	0.003	0.000	0.000	0.000
Tree16, NoAcrNar, EurSant, DEC	1.000	0.000	0.000	0.000	0.000	0.000	0.000
Tree17, AllTaxa, MarSant, BAY+J	0.967	0.002	0.031	0.000	0.000	0.000	0.000
Tree17, AllTaxa, MarSant, DEC	1.000	0.000	0.000	0.000	0.000	0.000	0.000
Tree17, NoSooin, MarSant, BAY+J	0.977	0.001	0.021	0.000	0.000	0.000	0.000
Tree17, NoSooin, MarSant, DEC	1.000	0.000	0.000	0.000	0.000	0.000	0.000
Tree17, NoAcrNar, MarSant, BAY+J	0.836	0.007	0.155	0.001	0.000	0.000	0.000
Tree17, NoAcrNar, MarSant, DEC	1.000	0.000	0.000	0.000	0.000	0.000	0.000
Tree17, AllTaxa, EurSant, BAY+J	0.954	0.002	0.044	0.000	0.000	0.000	0.000
Tree17, AllTaxa, EurSant, DEC	1.000	0.000	0.000	0.000	0.000	0.000	0.000
Tree17, NoSooin, EurSant, BAY+J	0.980	0.001	0.019	0.000	0.000	0.000	0.000
Tree17, NoSooin, EurSant, DEC	1.000	0.000	0.000	0.000	0.000	0.000	0.000
Tree17, NoAcrNar, EurSant, BAY+J	0.840	0.007	0.152	0.001	0.000	0.000	0.000
Tree17, NoAcrNar, EurSant, DEC	1.000	0.000	0.000	0.000	0.000	0.000	0.000
RevCaudalOnly, AllTaxa, MarSant, BAY+J	0.874	0.005	0.115	0.001	0.000	0.006	0.000
RevCaudalOnly, AllTaxa, MarSant, DEC	0.482	0.000	0.518	0.000	0.000	0.000	0.000
RevCaudalOnly, NoSooin, MarSant, BAY+J	0.931	0.003	0.065	0.000	0.000	0.000	0.000
RevCaudalOnly, NoSooin, MarSant, DEC	0.705	0.000	0.295	0.000	0.000	0.000	0.000
RevCaudalOnly, NoAcrNar, MarSant, BAY+J	0.313	0.021	0.565	0.037	0.000	0.060	0.004
RevCaudalOnly, NoAcrNar, MarSant, DEC	0.037	0.000	0.963	0.000	0.000	0.000	0.000
RevCaudalOnly, AllTaxa, EurSant, BAY+J	0.130	0.015	0.766	0.088	0.000	0.000	0.000
RevCaudalOnly, AllTaxa, EurSant, DEC	0.791	0.000	0.209	0.000	0.000	0.000	0.000
RevCaudalOnly, NoSooin, EurSant, BAY+J	0.361	0.026	0.570	0.042	0.000	0.000	0.000
RevCaudalOnly, NoSooin, EurSant, DEC	0.905	0.000	0.095	0.000	0.000	0.000	0.000
RevCaudalOnly, NoAcrNar, EurSant, BAY+J	0.040	0.005	0.847	0.108	0.000	0.000	0.000
RevCaudalOnly, NoAcrNar, EurSant, DEC	0.548	0.000	0.452	0.000	0.000	0.000	0.000
RevJawOnly, AllTaxa, MarSant, BAY+J	0.523	0.000	0.000	0.000	0.000	0.477	0.000
RevJawOnly, AllTaxa, MarSant, DEC	0.030	0.000	0.950	0.010	0.000	0.010	0.000
RevJawOnly, NoSooin, MarSant, BAY+J	0.369	0.013	0.568	0.020	0.000	0.029	0.001
RevJawOnly, NoSooin, MarSant, DEC	0.074	0.001	0.911	0.008	0.000	0.007	0.000
RevJawOnly, NoAcrNar, MarSant, BAY+J	0.194	0.015	0.726	0.055	0.001	0.008	0.001
RevJawOnly, NoAcrNar, MarSant, DEC	0.019	0.000	0.981	0.000	0.000	0.000	0.000
RevJawOnly, AllTaxa, EurSant, BAY+J	0.968	0.000	0.000	0.000	0.000	0.032	0.000
RevJawOnly, AllTaxa, EurSant, DEC	0.476	0.004	0.511	0.005	0.000	0.004	0.000
RevJawOnly, NoSooin, EurSant, BAY+J	0.241	0.010	0.718	0.030	0.000	0.000	0.000
RevJawOnly, NoSooin, EurSant, DEC	0.708	0.004	0.284	0.002	0.000	0.002	0.000
RevJawOnly, NoAcrNar, EurSant, BAY+J	0.077	0.007	0.843	0.072	0.001	0.000	0.000
RevJawOnly, NoAcrNar, EurSant, DEC	0.569	0.000	0.431	0.000	0.000	0.000	0.000
RevWebAppOnly, AllTaxa, MarSant, BAY+J	1.000	0.000	0.000	0.000	0.000	0.000	0.000
RevWebAppOnly, AllTaxa, MarSant, DEC	1.000	0.000	0.000	0.000	0.000	0.000	0.000
RevWebAppOnly, NoSooin, MarSant, BAY+J	0.805	0.007	0.186	0.002	0.000	0.000	0.000
RevWebAppOnly, NoSooin, MarSant, DEC	1.000	0.000	0.000	0.000	0.000	0.000	0.000
RevWebAppOnly, NoAcrNar, MarSant, BAY+J	0.692	0.010	0.293	0.004	0.000	0.001	0.000
RevWebAppOnly, NoAcrNar, MarSant, DEC	1.000	0.000	0.000	0.000	0.000	0.000	0.000
RevWebAppOnly, AllTaxa, EurSant, BAY+J	0.626	0.011	0.357	0.006	0.000	0.000	0.000
RevWebAppOnly, AllTaxa, EurSant, DEC	1.000	0.000	0.000	0.000	0.000	0.000	0.000
RevWebAppOnly, NoSooin, EurSant, BAY+J	0.814	0.007	0.178	0.001	0.000	0.000	0.000
RevWebAppOnly, NoSooin, EurSant, DEC	1.000	0.000	0.000	0.000	0.000	0.000	0.000
RevWebAppOnly, NoAcrNar, EurSant, BAY+J	0.623	0.011	0.358	0.006	0.000	0.000	0.000
RevWebAppOnly, NoAcrNar, EurSant, DEC	1.000	0.000	0.000	0.000	0.000	0.000	0.000
Constrained, AllTaxa, MarSant, BAY+J	0.009	0.000	0.209	0.000	0.000	0.780	0.001
Constrained, AllTaxa, MarSant, DEC	0.001	0.000	0.110	0.000	0.000	0.889	0.000
Constrained, NoSooin, MarSant, BAY+J	0.021	0.000	0.908	0.008	0.000	0.062	0.001
Constrained, NoSooin, MarSant, DEC	0.004	0.000	0.382	0.000	0.000	0.613	0.000
Constrained, NoAcrNar, MarSant, BAY+J	0.017	0.000	0.572	0.003	0.000	0.406	0.002
Constrained, NoAcrNar, MarSant, DEC	0.006	0.000	0.201	0.000	0.000	0.793	0.000
Constrained, AllTaxa, EurSant, BAY+J	0.001	0.000	0.986	0.011	0.000	0.002	0.000
Constrained, AllTaxa, EurSant, DEC	0.006	0.000	0.189	0.000	0.000	0.805	0.000
Constrained, NoSooin, EurSant, BAY+J	0.006	0.000	0.985	0.009	0.000	0.000	0.000
Constrained, NoSooin, EurSant, DEC	0.070	0.000	0.696	0.000	0.000	0.233	0.000
Constrained, NoAcrNar, EurSant, BAY+J	0.001	0.000	0.985	0.013	0.000	0.001	0.000
Constrained, NoAcrNar, EurSant, DEC	0.043	0.000	0.311	0.000	0.000	0.645	0.000
ClupRooted Tree20	0.896	0.005	0.098	0.002	0.000	0.000	0.000
ClupSantRooted Tree20	0.936	0.003	0.060	0.001	0.000	0.000	0.000
SantRooted Tree20	0.900	0.005	0.091	0.003	0.000	0.000	0.000
Tree20	0.911	0.004	0.083	0.002	0.000	0.000	0.000
Tree02	0.980	0.000	0.019	0.000	0.000	0.000	0.000
Tree03	0.994	0.001	0.004	0.000	0.000	0.000	0.000
Tree16	0.967	0.001	0.032	0.000	0.000	0.000	0.000
Tree17	0.963	0.002	0.035	0.000	0.000	0.000	0.000
Unconstrained	0.948	0.002	0.049	0.001	0.000	0.000	0.000
RevCaudal	0.510	0.006	0.455	0.023	0.000	0.005	0.000
RevJaw	0.354	0.004	0.577	0.017	0.000	0.047	0.000
RevWebApp	0.880	0.004	0.114	0.002	0.000	0.000	0.000
Constrained	0.016	0.000	0.545	0.004	0.000	0.436	0.000
BAY+J	0.716	0.006	0.241	0.009	0.000	0.028	0.000
DEC	0.810	0.000	0.129	0.000	0.000	0.061	0.000
MarSant	0.771	0.002	0.162	0.002	0.000	0.063	0.000
EurSant	0.756	0.004	0.208	0.007	0.000	0.026	0.000
AllTaxa	0.779	0.003	0.146	0.004	0.000	0.068	0.000
NoSooin	0.797	0.003	0.176	0.003	0.000	0.022	0.000
NoAcrNar	0.714	0.003	0.232	0.007	0.000	0.044	0.000
Cumulative	0.763	0.003	0.185	0.005	0.000	0.044	0.000
