## Supplementary material for "A single freshwater invasion gave rise to the world’s dominant freshwater fish group": Table TX6

	Char	CLU	OST	†San	Aff.
	1	0	0,1	0	-
	2	0	0,1	0	-
	3	0	0,1	0	-
	4	0	0,1	0	-
	5	-	1,2	-	CLU
	6	0	0,1	1	OST
	7	1	0,1	1	-
	8	0	0,1,2	0	-
	9	-	0,1,2	-	CLU
	10	0	0,1	0	-
	11	-	0,1	-	CLU
	12	0	0,1	-	-
	13	0	0,1	0	-
	14	0	0,1	0	-
	15	0	0,1	0	-
	16	0	0,1	0	-
	17	0	0,1	0	-
	18	0	0,1,2	0	-
	19	0	0,1	0	-
	20	0	0,1	1	OST
	21	0	0,1	1	OST
	22	0	1,2	2	OST
	23	-	0,1,2	0	OST
	24	0	0,1,2	0	-
	25	0	1	1	OST
	26	0	0,1	0	-
	27	0	0	0	-
	28	0	1	1	OST
	29	0	0,1	1	OST
	30	0	1	0	CLU
	31	1	0,1	1	OST
	32	1	0,1	1	-
	33	1	1	1	OST
	34	0	1,2,3	?	-
	35	2	0,1	2	CLU
	36	0	0,1	0	-
	37	0	0,1	0	-
	38	0	0,1	0	-
	39	1	0,1	0	OST
	40	0	0,1	0	-
	41	0	0,1	?	-
	42	1	0,1,2	2	OST
	43	0	0,1	1	OST
	44	0	0,1	0	-
	45	0,1	0,1	0	-
	46	0	0,1	?	-
	47	0	0,1	1	OST
	48	0	0,1	0	-
	49	0	0,1	0	-
	50	0	1	0	CLU
	51	0	0,1	?	-
	52	1	0,1,2	1	-
	53	0	0,1,2	1	OST
	54	0	0,1	?	-
	55	0,1	0,1	0	-
	56	1	0,1	?	-
	57	0	0,1	0	-
	58	0	0,1	0	-
	59	0	0,1	0	-
	60	0	0,1	0	-
	61	1	0,1	0	OST
	62	0	0,1	1	OST
	63	0	0,1	0	-
