## Supplementary material for "A single freshwater invasion gave rise to the world’s dominant freshwater fish group": Table TX7

### Sheet: Sheet1
	MayrinckOtero Matrix Unconstrained
		# Trees	Steps	Consistency Index	Retention Index
	Equal Weights	7	142	0.528	0.734
	Implied Weights
	K=1	8	146/143	0.514/0.524	0.718/0.730
	K=2	4	143	0.524	0.73
	K=3	4	143	0.524	0.73
	K=4	1	142	0.528	0.734
	K=5	2	142	0.528	0.734
	K=6	2	142	0.528	0.734
	K=7	2	142	0.528	0.734
	K=8	2	142	0.528	0.734
	K=9	2	142	0.528	0.734
	K=10	2	142	0.528	0.734
	K=12	2	142	0.528	0.734
	K=15	2	142	0.528	0.734
	K=20	2	142	0.528	0.734
	K=50	2	142	0.528	0.734
	MayrinckOtero Matrix Constrained to Liu et al. Tree
		# Trees	Steps	Consistency Index	Retention Index
	Equal Weights	2	152	0.493	0.694
	Implied Weights
	K=1	2	152	0.493	0.694
	K=2	2	152	0.493	0.694
	K=3	2	152	0.493	0.694
	K=4	2	152	0.493	0.694
	K=5	2	152	0.493	0.694
	K=6	2	152	0.493	0.694
	K=7	2	152	0.493	0.694
	K=8	2	152	0.493	0.694
	K=9	1	152	0.493	0.694
	K=10	2	152	0.493	0.694
	K=12	2	152	0.493	0.694
	K=15	2	152	0.493	0.694
	K=20	2	152	0.493	0.694
	K=50	2	152	0.493	0.694
