## Supplementary material for "A single freshwater invasion gave rise to the world’s dominant freshwater fish group": Table TX8

### Sheet: Sheet1
	MayrinckOtero Matrix	Log Likelihood	AU Score
	Unconstrained	-681.634	0.966
	Liu Constraint	-702.828	0.034
	Liu Matrix	Log Likelihood	AU Score
	Our Hyp	-713.265	0.077
	Liu Constraint	-690.838	0.923
