## Supplementary material for "A single freshwater invasion gave rise to the world’s dominant freshwater fish group": Table TX9

### Sheet: Sheet1
		Marginal Likelihood
	Unconstrained	-582.807
	Liu Constraint	-557.942
	Our Hyp	-541.156
	Mod 1 v Mod 2	Bayes Factor Comparison	Interpretation
	Liu Con V Unconstrained	49.729	Liu Con strongly favored
	Our Hyp v Unconstrained	83.301	Our Hyp strongly favored
	Our Hyp v Liu Con	33.572	Our Hyp strongly favored
